# Lipidomic analysis reveals differences in the extent of remyelination in the brain and spinal cord

**DOI:** 10.1101/2023.07.24.550351

**Authors:** Nishama De Silva Mohotti, Hiroko Kobayashi, Jenna M. Williams, Rashmi Binjawadagi, Michel P. Evertsen, Ethan G. Christ, Meredith D. Hartley

**Affiliations:** Department of Chemistry, University of Kansas, 2030 Becker Drive, Lawrence, Kansas 66047, United States

**Keywords:** Lipidomics, myelin, demyelination, remyelination

## Abstract

During demyelination, lipid-rich myelin debris is released in the central nervous system (CNS) and must be phagocytosed and processed before new myelin can form. Although myelin comprises over 70% lipids, relatively little is known about how the CNS lipidome changes during demyelination and remyelination. In this study, we obtained a longitudinal lipidomic profile of the brain, spinal cord, and serum using a genetic mouse model of demyelination, known as *Plp1*-iCKO-*Myrf* mice. This model has distinct phases of demyelination and remyelination over the course of 24 weeks, in which loss of motor function peaks during demyelination. Using principal component analysis (PCA) and volcano plots, we have demonstrated that the brain and spinal cord have different remyelination capabilities and that this is reflected in different lipidomic profiles over time. We observed that plasmalogens (ether-linked phosphatidylserine and ether-linked phosphatidylcholine) were elevated specifically during the early stages of active demyelination. In addition, we identified lipids in the brain that were altered when mice were treated with a remyelinating drug, which may be CNS biomarkers of remyelination. The results of this study provide new insights into how the lipidome changes in response to demyelination, which will enable future studies to elucidate mechanisms of lipid regulation during demyelination and remyelination.
