## Supplemental Tables 1-13 for "Lipidomic analysis reveals differences in the extent of remyelination in the brain and spinal cord": Table S1 - Mass Spectrometery Parameters.xlsx

### Sheet: Internal Standards
Internal Standards
Compound formula	Compound Name	Alternative name	mass of ion	used to quantify	Scan Mode	Adduct detected	nmol/sample
C21H44O7PN	lysoPC(13:0)		454.3	LysoPC	+Prec184	[M+H]+	0.6
C27H56O7PN	lysoPC(19:0)		538.3	LysoPC	+Prec184	[M+H]+	0.6
C32H64O8PN	PC(12:0/12:0)		622.4	PC	+Prec184	[M+H]+	0.6
C56H108O8PN	PC(24:1/24:1)		954.9	PC	+Prec184	[M+H]+	0.6
C19H40O7PN	lysoPE(14:0)		426.3	LysoPE	+NL141	[M+H]+	0.3
C23H48O7PN	lysoPE(18:0)		482.3	LysoPE	+NL141	[M+H]+	0.3
C29H58O8PN	PE(12:0/12:0)		580.5	PE	+NL141	[M+H]+	0.3
C45H90O8PN	PE(20:0/20:0)	diphytanoyl PE	804.7	PE	+NL141	[M+H]+	0.3
C34H67O10P	PG(14:0/14:0)		684.5	PG	+NL189	[M + NH4]+	0.3
C46H91O10P	PG(20:0/20:0)	diphytanoyl PG	852.7	PG	+NL189	[M + NH4]+	0.3
C34H66O10PN	PS(14:0/14:0)		680.6	PS	+NL185	[M+H]+	0.2
C46H90O10PN	PS(20:0/20:0)	diphytanoyl PS	848.8	PS	+NL185	[M+H]+	0.2
C31H61O8P	PA(14:0/14:0)		610.5	PA	+NL115	[M + NH4]+	0.3
C43H85O8P	PA(20:0/20:0)	diphytanoyl PA	778.7	PA	+NL115	[M + NH4]+	0.3
C43H83O13P	PI(16:0/18:0)		856.7	PI	+NL277	[M + NH4]+	0.287
C40H73NO2	cholesterol ester(13:0)		600.8	CE	+Prec 369.34	[M+H]+	5
C50H93NO2	cholesterol ester(23:0)		740.9	CE	+Prec 369.34	[M+H]+	5

### Sheet: Acquisition Parameters
Instrument Parameters
4000QTrap Applied Biosystems (Sciex)
Software Version:	Analyst 1.6
Parameter	Value
curtain gas	20
CAD gas	2
gas 1	45
gas 2	45
IS(voltage)	5500
Temperature	100
interface heater	ON

### Sheet: Data Processing Parameters
Scan Method and Data Processing Parameters
4000QTrap Applied Biosystems (Sciex)			4000QTrap-AnimalRoutinePolar120715.dam
period							declustering potential	entrance potential	collision energy	exit potential	Data Processing Parameters
1	Compound	Function	m/z range	Start time (min)	cycles	Scan duration (s)	DP	EP	CE	CXP	Smooth once with point weights:	Baseline subtraction	Threshold (peaks below removed)
2	LysoPE, PE	Neutral Loss of 141.02	422-894	1.6	40	1s per 100u	100	10	28	11	previous 0.4, current 1, next 0.4	None	20
3	LysoPC,PC	Precursor of 184.07	450-960	3.84	22	1s per 100u	100	10	40	14	previous 0.4, current 1, next 0.4	None	20
4	PA	Neutral Loss of 115.00	606-784	5.16	100	1s per 100u	100	10	25	14	previous 0.4, current 1, next 0.4	None	20
5	PG	Neutral Loss of 189.04	680-858	7.5	60	1s per 100u	100	10	20	14	previous 0.4, current 1, next 0.4	None	20
6	PI	Neutral Loss of 277.00	840-1000	8.85	100	1.6	100	10	25	14	previous 0.4, current 1, next 0.4	None	20
7	PS	Neutral Loss of 185.00	676-1000	11.52	75	1s per 100u	100	10	25	14	previous 0.4, current 1, next 0.4	None	20
separate method	Cholesterol ester	Precursor of 369.34	599-720	15.92	600	1s per 100u	225	10	30	50	Smooth once with point weights: previous 0.4, current 1, next 0.4	None	1000
