## Supplemental Tables 1-13 for "Lipidomic analysis reveals differences in the extent of remyelination in the brain and spinal cord": Table S7 - Serum Total Lipids Statistical Analysis.xlsx

### Sheet: Total LysoPC
Cre negative v. Cre positive
Timepoint	CRE-/control avg	CRE-/control sem	CRE-/control N	CRE+/control avg n=8	CRE+/control sem	CRE+/control N	p value	t ratio	df	adjusted p value (Holm-Šídák method)
week 6	0.375338	0.0629683	3	0.39569	0.0183285	8	0.672464	0.4369	9	0.89272
week 12	0.505504	0.0196254	5	0.421344	0.0161053	8	0.007282	3.284	11	0.021687
week 18	0.455216	0.0348186	6	0.459012	0.0215593	8	0.92396	0.09747	12	0.92396
Cre negative + control treatment* v. Cre negative + SobAM2 treatment
Timepoint	CRE-/control avg	CRE-/control sem	CRE-/control N	CRE-/SobAM2 avg	CRE-/SobAM2 sem	CRE-/SobAM2 N	p value	t ratio	df	adjusted p value (Holm-Šídák method)
week 12	0.505504	0.0196254	5	0.630035	0.0937609	6	0.266657	1.184	9	0.266657
week 18	0.455216	0.0348186	6	0.668247	0.0453526	4	0.005405	3.778	8	0.010781
Cre positive + control treatment** v. Cre positive + SobAM2 treatment
Timepoint	CRE+/control avg n=8	CRE+/control sem	CRE+/control N	CRE+/SobAM2 avg n=8	CRE+/SobAM2 sem	CRE+/SobAM2 N	p value	t ratio	df	adjusted p value (Holm-Šídák method)
week 12	0.421344	0.0161053	8	0.513876	0.0440383	10	0.091642	1.795	16	0.091642
week 18	0.459012	0.0215593	8	0.66211	0.0394128	9	0.00056	4.36	15	0.001121
*Cre negative and Cre negative + control are the same groups
**Cre positive and Cre positive + control are the same groups

### Sheet: Total PC
Cre negative v. Cre positive
Timepoint	CRE-/control avg	CRE-/control sem	CRE-/control N	CRE+/control avg n=8	CRE+/control sem	CRE+/control N	p value	t ratio	df	adjusted p value (Holm-Šídák method)
week 6	1.51191	0.358778	3	1.43648	0.157028	8	0.824895	0.2278	9	0.947497
week 12	2.06426	0.234148	5	1.79828	0.196773	8	0.410048	0.8564	11	0.794671
week 18	1.9608	0.233422	6	1.8741	0.181779	8	0.770864	0.2979	12	0.947497
Cre negative + control treatment* v. Cre negative + SobAM2 treatment
Timepoint	CRE-/control avg	CRE-/control sem	CRE-/control N	CRE-/SobAM2 avg	CRE-/SobAM2 sem	CRE-/SobAM2 N	p value	t ratio	df	adjusted p value (Holm-Šídák method)
week 12	2.06426	0.234148	5	2.00702	0.288305	6	0.884332	0.1497	9	0.977941
week 18	1.9608	0.233422	6	2.02043	0.126056	4	0.851477	0.1934	8	0.977941
Cre positive + control treatment** v. Cre positive + SobAM2 treatment
Timepoint	CRE+/control avg n=8	CRE+/control sem	CRE+/control N	CRE+/SobAM2 avg n=8	CRE+/SobAM2 sem	CRE+/SobAM2 N	p value	t ratio	df	adjusted p value (Holm-Šídák method)
week 12	1.79828	0.196773	8	1.68935	0.153973	10	0.663792	0.4429	16	0.663792
week 18	1.8741	0.181779	8	2.25565	0.135984	9	0.108833	1.705	15	0.205821
*Cre negative and Cre negative + control are the same groups
**Cre positive and Cre positive + control are the same groups

### Sheet: Total SM
Cre negative v. Cre positive
Timepoint	CRE-/control avg	CRE-/control sem	CRE-/control N	CRE+/control avg n=8	CRE+/control sem	CRE+/control N	p value	t ratio	df	adjusted p value (Holm-Šídák method)
week 6	0.085752	0.00782187	3	0.0846114	0.00382365	8	0.88654	0.1468	9	0.88654
week 12	0.0965	0.00583171	5	0.0844399	0.00258167	8	0.053541	2.162	11	0.152177
week 18	0.0875294	0.00510674	6	0.100179	0.00700921	8	0.197319	1.365	12	0.355703
Cre negative + control treatment* v. Cre negative + SobAM2 treatment
Timepoint	CRE-/control avg	CRE-/control sem	CRE-/control N	CRE-/SobAM2 avg	CRE-/SobAM2 sem	CRE-/SobAM2 N	p value	t ratio	df	adjusted p value (Holm-Šídák method)
week 12	0.0965	0.00583171	5	0.0710391	0.00601754	6	0.014926	3.001	9	0.029629
week 18	0.0875294	0.00510674	6	0.0717848	0.00755334	4	0.109349	1.801	8	0.109349
Cre positive + control treatment** v. Cre positive + SobAM2 treatment
Timepoint	CRE+/control avg n=8	CRE+/control sem	CRE+/control N	CRE+/SobAM2 avg n=8	CRE+/SobAM2 sem	CRE+/SobAM2 N	p value	t ratio	df	adjusted p value (Holm-Šídák method)
week 12	0.0844399	0.00258167	8	0.0658576	0.00565183	10	0.014249	2.749	16	0.028295
week 18	0.100179	0.00700921	8	0.0834629	0.00635264	9	0.096794	1.771	15	0.096794
*Cre negative and Cre negative + control are the same groups
**Cre positive and Cre positive + control are the same groups

### Sheet: Total ePC
Cre negative v. Cre positive
Timepoint	CRE-/control avg	CRE-/control sem	CRE-/control N	CRE+/control avg n=8	CRE+/control sem	CRE+/control N	p value	t ratio	df	adjusted p value (Holm-Šídák method)
week 6	0.0806897	0.0132471	3	0.0829558	0.00663262	8	0.869275	0.1693	9	0.957402
week 12	0.108444	0.00863572	5	0.102553	0.00991946	8	0.689986	0.4096	11	0.957402
week 18	0.103767	0.00891663	6	0.0987179	0.00665477	8	0.650754	0.4643	12	0.957402
Cre negative + control treatment* v. Cre negative + SobAM2 treatment
Timepoint	CRE-/control avg	CRE-/control sem	CRE-/control N	CRE-/SobAM2 avg	CRE-/SobAM2 sem	CRE-/SobAM2 N	p value	t ratio	df	adjusted p value (Holm-Šídák method)
week 12	0.108444	0.00863572	5	0.0880404	0.00920101	6	0.145828	1.592	9	0.145828
week 18	0.103767	0.00891663	6	0.0797033	0.0045623	4	0.074037	2.054	8	0.142592
Cre positive + control treatment** v. Cre positive + SobAM2 treatment
Timepoint	CRE+/control avg n=8	CRE+/control sem	CRE+/control N	CRE+/SobAM2 avg n=8	CRE+/SobAM2 sem	CRE+/SobAM2 N	p value	t ratio	df	adjusted p value (Holm-Šídák method)
week 12	0.102553	0.00991946	8	0.0768997	0.00455645	10	0.022813	2.518	16	0.045106
week 18	0.0987179	0.00665477	8	0.0947776	0.00605727	9	0.667031	0.4388	15	0.667031
*Cre negative and Cre negative + control are the same groups
**Cre positive and Cre positive + control are the same groups

### Sheet: Total LysoPE
Cre negative v. Cre positive
Timepoint	CRE-/control avg	CRE-/control sem	CRE-/control N	CRE+/control avg n=8	CRE+/control sem	CRE+/control N	p value	t ratio	df	adjusted p value (Holm-Šídák method)
week 6	0.00757803	0.000675734	3	0.00727246	0.00064622	8	0.79704	0.2649	9	0.988809
week 12	0.00932505	0.00109905	5	0.00964634	0.00110658	8	0.849632	0.1941	11	0.988809
week 18	0.0103706	0.00105042	6	0.00995466	0.000955896	8	0.77632	0.2906	12	0.988809
Cre negative + control treatment* v. Cre negative + SobAM2 treatment
Timepoint	CRE-/control avg	CRE-/control sem	CRE-/control N	CRE-/SobAM2 avg	CRE-/SobAM2 sem	CRE-/SobAM2 N	p value	t ratio	df	adjusted p value (Holm-Šídák method)
week 12	0.00932505	0.00109905	5	0.0172657	0.00243415	6	0.021803	2.769	9	0.04313
week 18	0.0103706	0.00105042	6	0.0135093	0.00240347	4	0.211224	1.359	8	0.211224
Cre positive + control treatment** v. Cre positive + SobAM2 treatment
Timepoint	CRE+/control avg n=8	CRE+/control sem	CRE+/control N	CRE+/SobAM2 avg n=8	CRE+/SobAM2 sem	CRE+/SobAM2 N	p value	t ratio	df	adjusted p value (Holm-Šídák method)
week 12	0.00964634	0.00110658	8	0.0129989	0.00151629	10	0.107856	1.703	16	0.124751
week 18	0.00995466	0.000955896	8	0.0141861	0.00180441	9	0.064453	1.996	15	0.124751
*Cre negative and Cre negative + control are the same groups
**Cre positive and Cre positive + control are the same groups

### Sheet: Total PE
Cre negative v. Cre positive
Timepoint	CRE-/control avg	CRE-/control sem	CRE-/control N	CRE+/control avg n=8	CRE+/control sem	CRE+/control N	p value	t ratio	df	adjusted p value (Holm-Šídák method)
week 6	0.0715947	0.0198505	3	0.0556829	0.00429929	8	0.257337	1.209	9	0.448451
week 12	0.0884529	0.0105108	5	0.0659445	0.00781669	7	0.109079	1.759	10	0.29284
week 18	0.0884863	0.0190225	6	0.075631	0.00878025	8	0.515903	0.6694	12	0.515903
Cre negative + control treatment* v. Cre negative + SobAM2 treatment
Timepoint	CRE-/control avg	CRE-/control sem	CRE-/control N	CRE-/SobAM2 avg	CRE-/SobAM2 sem	CRE-/SobAM2 N	p value	t ratio	df	adjusted p value (Holm-Šídák method)
week 12	0.0884529	0.0105108	5	0.111972	0.0162029	6	0.275794	1.16	9	0.475526
week 18	0.0884863	0.0190225	6	0.0933956	0.00846994	4	0.847429	0.1987	8	0.847429
Cre positive + control treatment** v. Cre positive + SobAM2 treatment
Timepoint	CRE+/control avg n=8	CRE+/control sem	CRE+/control N	CRE+/SobAM2 avg n=8	CRE+/SobAM2 sem	CRE+/SobAM2 N	p value	t ratio	df	adjusted p value (Holm-Šídák method)
week 12	0.0659445	0.00781669	7	0.0853533	0.0081461	10	0.119569	1.651	15	0.224842
week 18	0.075631	0.00878025	8	0.0853066	0.00413176	9	0.316827	1.036	15	0.316827
*Cre negative and Cre negative + control are the same groups
**Cre positive and Cre positive + control are the same groups

### Sheet: Total ePE
Cre negative v. Cre positive
Timepoint	CRE-/control avg	CRE-/control sem	CRE-/control N	CRE+/control avg n=8	CRE+/control sem	CRE+/control N	p value	t ratio	df	adjusted p value (Holm-Šídák method)
week 6	0.0213794	0.0052397	3	0.0213003	0.00137071	8	0.983446	0.02133	9	0.983446
week 12	0.0265784	0.00187059	5	0.0191981	0.00191126	8	0.025078	2.591	11	0.073364
week 18	0.0279009	0.00148491	6	0.0253244	0.00270149	8	0.462836	0.7584	12	0.711455
Cre negative + control treatment* v. Cre negative + SobAM2 treatment
Timepoint	CRE-/control avg	CRE-/control sem	CRE-/control N	CRE-/SobAM2 avg	CRE-/SobAM2 sem	CRE-/SobAM2 N	p value	t ratio	df	adjusted p value (Holm-Šídák method)
week 12	0.0265784	0.00187059	5	0.0267622	0.00376699	6	0.968275	0.04089	9	0.968275
week 18	0.0279009	0.00148491	6	0.0288349	0.00399207	4	0.805092	0.2551	8	0.962011
Cre positive + control treatment** v. Cre positive + SobAM2 treatment
Timepoint	CRE+/control avg n=8	CRE+/control sem	CRE+/control N	CRE+/SobAM2 avg n=8	CRE+/SobAM2 sem	CRE+/SobAM2 N	p value	t ratio	df	adjusted p value (Holm-Šídák method)
week 12	0.0191981	0.00191126	8	0.0274853	0.00289584	10	0.038396	2.256	16	0.075318
week 18	0.0253244	0.00270149	8	0.0299274	0.00207618	9	0.191395	1.368	15	0.191395
*Cre negative and Cre negative + control are the same groups
**Cre positive and Cre positive + control are the same groups

### Sheet: Total PI
Cre negative v. Cre positive
Timepoint	CRE-/control avg	CRE-/control sem	CRE-/control N	CRE+/control avg n=8	CRE+/control sem	CRE+/control N	p value	t ratio	df	adjusted p value (Holm-Šídák method)
week 6	0.0913402	0.0184542	3	0.0838516	0.00814976	8	0.672316	0.4371	9	0.892623
week 12	0.12222	0.0144342	5	0.104391	0.0066559	8	0.229564	1.272	11	0.542691
week 18	0.106649	0.0163297	6	0.105661	0.00860799	8	0.955114	0.05747	12	0.955114
Cre negative + control treatment* v. Cre negative + SobAM2 treatment
Timepoint	CRE-/control avg	CRE-/control sem	CRE-/control N	CRE-/SobAM2 avg	CRE-/SobAM2 sem	CRE-/SobAM2 N	p value	t ratio	df	adjusted p value (Holm-Šídák method)
week 12	0.12222	0.0144342	5	0.0674431	0.00915152	6	0.008933	3.321	9	0.017785
week 18	0.106649	0.0163297	6	0.0636078	0.00108232	4	0.068217	2.107	8	0.068217
Cre positive + control treatment** v. Cre positive + SobAM2 treatment
Timepoint	CRE+/control avg n=8	CRE+/control sem	CRE+/control N	CRE+/SobAM2 avg n=8	CRE+/SobAM2 sem	CRE+/SobAM2 N	p value	t ratio	df	adjusted p value (Holm-Šídák method)
week 12	0.104391	0.0066559	8	0.0528343	0.00272758	10	<0.000001	7.746	16	2e-06
week 18	0.105661	0.00860799	8	0.0727663	0.00503234	9	0.004019	3.393	15	0.004019
*Cre negative and Cre negative + control are the same groups
**Cre positive and Cre positive + control are the same groups

### Sheet: Total PS
Cre negative v. Cre positive
Timepoint	CRE-/control avg	CRE-/control sem	CRE-/control N	CRE+/control avg n=8	CRE+/control sem	CRE+/control N	p value	t ratio	df	adjusted p value (Holm-Šídák method)
week 6	0.00391267	0.000531928	3	0.00385953	0.00078034	8	0.96947	0.03935	9	0.990036
week 12	0.00284483	0.00103705	5	0.00255105	0.000780761	7	0.821859	0.2312	10	0.990036
week 18	0.00367589	0.000698792	6	0.00345779	0.000431957	8	0.784817	0.2792	12	0.990036
Cre negative + control treatment* v. Cre negative + SobAM2 treatment
Timepoint	CRE-/control avg	CRE-/control sem	CRE-/control N	CRE-/SobAM2 avg	CRE-/SobAM2 sem	CRE-/SobAM2 N	p value	t ratio	df	adjusted p value (Holm-Šídák method)
week 12	0.00284483	0.00103705	5	0.00361922	0.000867602	5	0.582565	0.5727	8	0.825748
week 18	0.00367589	0.000698792	6	0.00404076	0.000620858	4	0.725174	0.3642	8	0.825748
Cre positive + control treatment** v. Cre positive + SobAM2 treatment
Timepoint	CRE+/control avg n=8	CRE+/control sem	CRE+/control N	CRE+/SobAM2 avg n=8	CRE+/SobAM2 sem	CRE+/SobAM2 N	p value	t ratio	df	adjusted p value (Holm-Šídák method)
week 12	0.00255105	0.000780761	7	0.00334382	0.000527565	10	0.395148	0.8754	15	0.634154
week 18	0.00345779	0.000431957	8	0.00300114	0.000440572	9	0.472797	0.7365	15	0.634154
*Cre negative and Cre negative + control are the same groups
**Cre positive and Cre positive + control are the same groups
