## Supplemental Tables 1-13 for "Lipidomic analysis reveals differences in the extent of remyelination in the brain and spinal cord": Table S11 - Brain Lipids in Volcano Plot.xlsx

### Sheet: Brain week 6
Cre negative v. Cre positive
Lipid species	Log2FC	FC	-log10_pvalue	p value	Expression
ePC(34:2)	0.76055	1.69414	4.76964	1.69967e-05	Increased
ePC(36:4)	0.940525	1.91923	4.15329	7.02599e-05	Increased
ePC(36:5)	0.508658	1.42273	3.31274	0.000486696	Increased
ePC(40:4)	0.549071	1.46314	2.98837	0.00102714	Increased
ePE(38:3)	-1.24732	0.421231	3.2462	0.000567282	Decreased
PA(38:2)	-2.35775	0.195095	3.99762	0.000100549	Decreased
PC(36:5)	0.588693	1.50388	3.92813	0.000117997	Increased
PE(36:1)	-1.07931	0.473255	5.54239	2.86823e-06	Decreased
PE(38:1)	-0.687114	0.621095	2.90649	0.00124026	Decreased
PE(38:2)	-1.35829	0.390045	3.10568	0.000784001	Decreased
PE(40:2)	-1.39508	0.380223	5.13669	7.29978e-06	Decreased
PI(36:1)	-1.48152	0.358111	5.89108	1.28506e-06	Decreased
PI(36:2)	-0.849801	0.554861	3.51219	0.000307472	Decreased
PS(38:3)	0.56532	1.47972	4.63616	2.3112e-05	Increased
PS(38:4)	1.20411	2.30396	7.21691	6.06859e-08	Increased
PS(38:5)	1.13488	2.196	6.79093	1.61832e-07	Increased

### Sheet: Brain week 12
Cre negative v. Cre positive
Lipid species	Log2FC	FC	-log10_pvalue	p value	Expression
ePC(36:3)	-1.1852	0.439763	4.40673	3.91982e-05	Decreased
ePC(36:4)	0.789829	1.72887	3.63936	0.000229423	Increased
ePC(38:2)	-0.740668	0.598462	4.53911	2.88995e-05	Decreased
ePC(38:4)	0.614862	1.53141	2.23037	0.00588339	Increased
ePC(38:5)	0.695513	1.61946	1.76495	0.017181	Increased
ePC(40:2)	-1.02153	0.492594	2.95873	0.00109969	Decreased
ePE(34:1)	-0.717023	0.608351	4.36356	4.32952e-05	Decreased
ePE(34:2)	-0.966955	0.511585	6.74559	1.79642e-07	Decreased
ePE(36:1)	-1.20943	0.432439	8.05338	8.84338e-09	Decreased
ePE(36:2)	-1.53151	0.345916	7.65052	2.23603e-08	Decreased
ePE(36:3)	-1.63822	0.321252	9.07103	8.49127e-10	Decreased
ePE(38:1)	-1.42837	0.37155	6.9651	1.08368e-07	Decreased
ePE(38:2)	-2.31404	0.201096	7.14472	7.16613e-08	Decreased
ePE(38:3)	-2.37777	0.192406	8.40607	3.92584e-09	Decreased
ePE(40:2)	-1.44474	0.367359	4.97967	1.04791e-05	Decreased
ePS(38:1)	-0.918724	0.528977	3.88436	0.00013051	Decreased
PA(34:1)	-1.11449	0.461855	6.52375	2.99401e-07	Decreased
PA(36:2)	-1.59076	0.331995	6.17947	6.615e-07	Decreased
PA(36:4)	-0.676008	0.625895	1.72813	0.0187014	Decreased
PA(38:2)	-2.17766	0.221034	6.47255	3.36863e-07	Decreased
PA(38:3)	-0.984881	0.505267	1.80381	0.0157105	Decreased
PA(38:4)	-0.5384	0.688534	4.83053	1.47729e-05	Decreased
PC(36:5)	0.602961	1.51883	2.60442	0.00248644	Increased
PC(38:1)	-0.670726	0.628191	3.39613	0.000401668	Decreased
PC(40:2)	-1.0436	0.485117	3.84869	0.000141681	Decreased
PC(42:2)	-1.09427	0.468373	4.0304	9.32395e-05	Decreased
PE(36:1)	-0.880225	0.543283	7.15426	7.01035e-08	Decreased
PE(36:2)	-0.551251	0.682428	4.48787	3.25183e-05	Decreased
PE(36:5)	0.506524	1.42062	2.45731	0.0034889	Increased
PE(38:1)	-0.82259	0.565426	6.70776	1.95994e-07	Decreased
PE(38:2)	-1.55668	0.339932	9.25573	5.54968e-10	Decreased
PE(40:2)	-1.61236	0.327062	3.8597	0.000138135	Decreased
PE(42:7)	-0.533013	0.69111	1.73929	0.0182267	Decreased
PI(34:1)	-0.758215	0.591228	5.54207	2.87034e-06	Decreased
PI(36:1)	-1.42447	0.372556	6.42086	3.79436e-07	Decreased
PI(36:2)	-1.1574	0.448319	5.27901	5.26002e-06	Decreased
PI(40:4)	-0.910205	0.532109	5.70049	1.99302e-06	Decreased
PS(36:1)	-0.949382	0.517854	6.74524	1.79788e-07	Decreased
PS(36:4)	0.65101	1.57027	2.82039	0.00151219	Increased
PS(38:1)	-1.74195	0.298965	8.20881	6.1828e-09	Decreased
PS(38:2)	-1.15844	0.447997	5.6424	2.27825e-06	Decreased
PS(40:1)	-0.55926	0.67865	1.93122	0.0117159	Decreased
PS(40:2)	-1.46778	0.361537	6.98909	1.02545e-07	Decreased
PS(40:8)	-0.757347	0.591583	3.07065	0.000849861	Decreased
PS(42:7)	-0.628804	0.646712	3.43699	0.000365606	Decreased
PS(42:9)	-0.554892	0.680708	3.59969	0.000251367	Decreased
SM(16:0)	0.509934	1.42399	4.26078	5.4855e-05	Increased
SM(24:1)	-0.844545	0.556886	4.6066	2.47402e-05	Decreased

### Sheet: Brain week 18
Cre negative v. Cre positive
Lipid species	Log2FC	FC	-log10_pvalue	p value	Expression
ePC(34:2)	-0.588715	0.664935	4.56777	2.70542e-05	Decreased
ePC(36:2)	-0.58928	0.664675	4.191	6.44173e-05	Decreased
ePC(36:3)	-0.807735	0.571278	3.95367	0.000111257	Decreased
ePC(38:2)	-1.15464	0.449179	4.33815	4.59038e-05	Decreased
ePC(40:2)	-0.615324	0.652783	1.61669	0.0241719	Decreased
ePE(34:1)	-0.551713	0.682209	5.36189	4.34619e-06	Decreased
ePE(34:2)	-0.956689	0.515238	5.81794	1.52074e-06	Decreased
ePE(36:1)	-1.15421	0.449314	6.29709	5.04561e-07	Decreased
ePE(36:2)	-1.25771	0.418207	9.9376	1.15452e-10	Decreased
ePE(36:3)	-1.39584	0.380022	7.55995	2.75454e-08	Decreased
ePE(38:1)	-1.58119	0.334207	5.94413	1.13729e-06	Decreased
ePE(38:2)	-1.88919	0.269958	9.95661	1.10506e-10	Decreased
ePE(38:3)	-2.03013	0.244833	7.5931	2.55209e-08	Decreased
ePE(40:2)	-1.44175	0.36812	8.26053	5.48871e-09	Decreased
ePS(38:1)	-1.00179	0.499379	5.30122	4.99776e-06	Decreased
ePS(38:2)	-0.815743	0.568116	2.00337	0.00992268	Decreased
LPE(18:1)	-0.552232	0.681964	4.95406	1.11158e-05	Decreased
PA(34:1)	-1.04464	0.484765	5.38123	4.15694e-06	Decreased
PA(36:2)	-1.22517	0.427747	6.71486	1.92815e-07	Decreased
PA(36:4)	-0.787027	0.579537	4.79635	1.59829e-05	Decreased
PA(38:2)	-1.77497	0.2922	7.25003	5.62297e-08	Decreased
PA(38:4)	-0.559363	0.678602	4.30544	4.94951e-05	Decreased
PC(38:1)	-0.675465	0.62613	3.69407	0.000202269	Decreased
PC(40:2)	-1.02757	0.490537	6.31765	4.8123e-07	Decreased
PC(42:2)	-0.74172	0.598026	2.47588	0.00334284	Decreased
PC(42:9)	-0.774478	0.5846	3.82234	0.000150542	Decreased
PE(36:1)	-0.524772	0.695069	7.55758	2.76964e-08	Decreased
PE(38:1)	-0.725671	0.604716	7.56027	2.75251e-08	Decreased
PE(38:2)	-1.27912	0.412046	8.05993	8.71095e-09	Decreased
PE(40:2)	-1.43101	0.370871	5.81975	1.51444e-06	Decreased
PI(34:1)	-0.520164	0.697293	3.98472	0.000103582	Decreased
PI(36:1)	-0.772689	0.585325	7.24871	5.64015e-08	Decreased
PI(36:2)	-0.761094	0.590049	3.1675	0.000679991	Decreased
PI(40:4)	-0.538476	0.688498	4.36944	4.27128e-05	Decreased
PI(40:5)	-0.709921	0.611354	2.62151	0.00239049	Decreased
PS(36:1)	-0.874422	0.545472	7.92305	1.19385e-08	Decreased
PS(38:1)	-1.74538	0.298255	6.94236	1.14192e-07	Decreased
PS(38:2)	-1.09772	0.467253	8.19837	6.33335e-09	Decreased
PS(40:1)	-0.541743	0.686941	5.54296	2.86446e-06	Decreased
PS(40:2)	-1.06806	0.476961	7.74645	1.79289e-08	Decreased
PS(40:8)	-0.582411	0.667847	4.85214	1.4056e-05	Decreased
PS(42:5)	-0.62976	0.646284	2.8718	0.00134337	Decreased
PS(42:7)	-0.523928	0.695476	2.45637	0.00349645	Decreased
PS(42:9)	-0.825217	0.564397	3.3243	0.000473917	Decreased
SM(24:1)	-1.05178	0.482374	6.9348	1.16198e-07	Decreased

### Sheet: Brain week 24
Cre negative v. Cre positive
Lipid species	Log2FC	FC	-log10_pvalue	p value	Expression
ePC(38:2)	-1.02297	0.492103	2.10118	0.00792167	Decreased
ePC(40:2)	-0.889284	0.539882	2.47849	0.00332288	Decreased
ePE(34:2)	-0.846334	0.556196	2.24783	0.00565156	Decreased
ePE(36:1)	-0.72827	0.603627	2.59843	0.00252098	Decreased
ePE(36:2)	-0.856277	0.552376	2.28693	0.00516504	Decreased
ePE(36:3)	-0.924399	0.5269	3.28413	0.00051984	Decreased
ePE(38:1)	-1.05643	0.480819	3.44098	0.000362256	Decreased
ePE(38:2)	-1.38964	0.381659	3.09372	0.000805899	Decreased
ePE(38:3)	-1.56384	0.338249	2.71509	0.00192712	Decreased
ePE(40:2)	-0.765758	0.588144	3.236	0.000580763	Decreased
PA(34:1)	-1.26333	0.416581	2.04811	0.00895132	Decreased
PA(36:2)	-1.52272	0.34803	2.3497	0.00446992	Decreased
PA(38:2)	-2.16303	0.223286	2.87448	0.00133512	Decreased
PE(38:1)	-0.586244	0.666075	2.49081	0.00322988	Decreased
PE(38:2)	-0.887111	0.540696	2.20027	0.00630562	Decreased
PE(40:2)	-1.13191	0.456313	3.8686	0.000135332	Decreased
PE(40:5)	-2.42721	0.185924	2.02888	0.00935667	Decreased
PI(38:1)	-1.30057	0.405965	2.2538	0.00557441	Decreased
PS(36:1)	-0.536485	0.689449	2.18485	0.00653362	Decreased
PS(38:1)	-1.20152	0.434818	1.99413	0.0101362	Decreased
PS(42:9)	-0.72277	0.605933	3.05619	0.000878636	Decreased

### Sheet: Brain week 12 Cre neg SobAM2
Cre negative (control chow) v. Cre negative (SobAM2 chow)
N/A - no lipids met threshold

### Sheet: Brain week 12 Cre pos SobAM2
Cre positive (control chow) v. Cre positive (SobAM2 chow)
Lipid species	Log2FC	FC	-log10_pvalue	p value	Expression
ePC(38:2)	-0.614192	0.653296	4.0734	8.44498e-05	Decreased
PC(36:3)	-0.59844	0.660468	4.59229	2.5569e-05	Decreased
PC(36:5)	-0.791979	0.577551	6.90087	1.2564e-07	Decreased

### Sheet: Brain week 18 Cre neg SobAM2
Cre negative (control chow) v. Cre negative (SobAM2 chow)
Lipid species	Log2FC	-log10_pvalue	Expression
PC(36:5)	-0.529892	3.50672	Decreased

### Sheet: Brain week 18 Cre pos SobAM2
Cre positive (control chow) v. Cre positive (SobAM2 chow)
Lipid species	Log2FC	-log10_pvalue	Expression
N/A - no lipids met threshold
