## Supplemental Tables 1-13 for "Lipidomic analysis reveals differences in the extent of remyelination in the brain and spinal cord": Table S12 - Spinal Cord Lipids in Volcano Plot.xlsx

### Sheet: Spinal cord week 6
Cre negative v. Cre positive
Lipid species	Log2FC	FC	-log10_pvalue	p value	Expression
ePC(32:2)	2.01532	4.04271	3.12098	0.000756868	Increased
ePC(34:2)	0.528096	1.44202	3.59457	0.000254348	Increased
ePC(36:3)	0.664793	1.58534	4.78212	1.65149e-05	Increased
ePC(36:4)	1.41289	2.66269	2.47485	0.00335081	Increased
ePC(36:5)	0.860915	1.81619	3.17337	0.000670857	Increased
ePC(38:2)	-0.684063	0.62241	2.16308	0.00686946	Decreased
ePC(38:4)	0.903	1.86995	3.95693	0.000110426	Increased
ePC(38:5)	0.838313	1.78796	2.15875	0.00693831	Increased
ePE(34:1)	-0.80271	0.573271	3.01724	0.000961077	Decreased
ePE(36:1)	-0.774505	0.584589	3.43238	0.000369505	Decreased
ePE(38:1)	-1.07258	0.475469	5.84241	1.43744e-06	Decreased
ePE(38:3)	-0.963971	0.512644	3.3954	0.000402348	Decreased
ePE(40:2)	-1.19599	0.436486	4.2129	6.12494e-05	Decreased
ePE(40:3)	-1.16919	0.444672	3.82966	0.000148027	Decreased
ePS(36:1)	1.09218	2.13195	5.59799	2.52355e-06	Increased
ePS(38:2)	0.54294	1.45694	2.20869	0.00618455	Increased
PA(36:2)	-1.58177	0.334072	2.51085	0.00308424	Decreased
PC(32:1)	0.905137	1.87272	3.33757	0.000459656	Increased
PC(36:1)	-0.611288	0.654612	4.22379	5.97319e-05	Decreased
PC(36:2)	-0.650744	0.636952	4.28367	5.20393e-05	Decreased
PC(36:4)	0.556741	1.47094	3.24039	0.000574928	Increased
PC(36:5)	1.19853	2.29506	2.41892	0.00381136	Increased
PC(40:2)	-0.703306	0.614163	2.80817	0.00155534	Decreased
PC(42:7)	-0.628842	0.646695	3.91373	0.000121975	Decreased
PC(42:8)	-0.711537	0.610669	3.03933	0.000913421	Decreased
PC(42:9)	-0.599287	0.66008	2.85776	0.00138754	Decreased
PE(36:1)	-1.22067	0.429085	4.32694	4.71038e-05	Decreased
PE(36:2)	-0.758578	0.591079	2.91911	0.00120473	Decreased
PE(38:1)	-1.62453	0.324315	6.01176	9.73276e-07	Decreased
PE(38:2)	-2.02344	0.24597	6.92728	1.18227e-07	Decreased
PE(40:2)	-1.63213	0.322612	4.30723	4.92915e-05	Decreased
PE(40:4)	-0.767882	0.587279	2.42527	0.00375607	Decreased
PE(40:5)	-2.24607	0.210798	3.65507	0.000221273	Decreased
PI(38:5)	-0.996154	0.501335	4.45966	3.47007e-05	Decreased
PI(40:4)	-1.08825	0.470333	2.80359	0.00157183	Decreased
PS(34:1)	1.97586	3.93363	2.89369	0.00127734	Increased
PS(36:4)	3.33292	10.0765	8.36409	4.32423e-09	Increased
PS(38:1)	-0.549907	0.683064	2.68759	0.00205308	Decreased
PS(38:3)	0.833633	1.78217	4.95585	1.107e-05	Increased
PS(38:4)	1.62269	3.07948	5.36827	4.28286e-06	Increased
PS(38:5)	1.85558	3.61897	2.81468	0.00153222	Increased
SM(16:0)	0.614386	1.53091	3.40799	0.000390852	Increased

### Sheet: Spinal cord week 12
Cre negative v. Cre positive
Lipid species	Log2FC	FC	-log10_pvalue	p value	Expression
ePC(32:0)	0.91976	1.8918	4.13121	7.39256e-05	Increased
ePC(32:2)	1.42171	2.67904	2.60596	0.00247766	Increased
ePC(34:2)	-0.645996	0.639051	4.08857	8.15511e-05	Decreased
ePC(36:2)	-1.06722	0.477238	5.91564	1.2144e-06	Decreased
ePC(36:3)	-0.655305	0.634941	2.93371	0.00116491	Decreased
ePC(36:4)	1.72995	3.31717	7.3804	4.16488e-08	Increased
ePC(36:5)	1.19158	2.28403	5.50752	3.10798e-06	Increased
ePC(38:2)	-2.02071	0.246438	6.33789	4.59317e-07	Decreased
ePC(38:3)	-1.59524	0.330967	5.23731	5.79015e-06	Decreased
ePC(38:4)	1.21897	2.32781	7.29557	5.06329e-08	Increased
ePC(38:5)	1.58799	3.0063	3.36556	0.000430964	Increased
ePC(40:2)	-1.71631	0.304327	4.7659	1.71435e-05	Decreased
ePC(40:5)	-0.510004	0.70222	1.39921	0.0398828	Decreased
ePC(40:6)	0.619408	1.53625	3.66152	0.000218009	Increased
ePE(34:1)	-1.55802	0.339618	5.95079	1.11999e-06	Decreased
ePE(34:2)	-1.57755	0.335049	7.01512	9.65792e-08	Decreased
ePE(36:1)	-1.95249	0.25837	8.51541	3.052e-09	Decreased
ePE(36:2)	-1.90503	0.267011	8.00499	9.88567e-09	Decreased
ePE(36:3)	-1.51773	0.349236	5.94073	1.14623e-06	Decreased
ePE(36:5)	0.507993	1.42207	2.39061	0.00406804	Increased
ePE(38:1)	-3.01194	0.12397	8.3909	4.06539e-09	Decreased
ePE(38:2)	-2.95937	0.12857	8.19839	6.33297e-09	Decreased
ePE(38:3)	-2.62095	0.162561	7.10483	7.85541e-08	Decreased
ePE(40:2)	-3.06286	0.119671	8.25619	5.54388e-09	Decreased
ePE(40:3)	-2.935	0.130761	6.97907	1.04938e-07	Decreased
ePE(40:4)	-0.693142	0.618505	3.16423	0.00068513	Decreased
ePE(40:5)	-1.35118	0.39197	6.33083	4.66845e-07	Decreased
ePE(40:6)	-0.500475	0.706874	3.07507	0.000841257	Decreased
ePS(34:1)	0.552954	1.46709	2.16234	0.00688115	Increased
ePS(38:1)	-1.12053	0.459926	4.65358	2.22037e-05	Decreased
ePS(38:2)	-0.7817	0.581681	1.80103	0.0158114	Decreased
ePS(38:4)	4.01286	16.1433	3.3898	0.000407569	Increased
ePS(40:4)	2.02487	4.06955	2.21596	0.00608193	Increased
LPC(18:0)	-0.566012	0.675482	1.61095	0.0244932	Decreased
LPC(18:1)	-0.725375	0.60484	3.01293	0.000970675	Decreased
LPC(22:6)	-0.56508	0.675918	2.64591	0.00225992	Decreased
LPE(16:0)	-0.78981	0.57842	1.61502	0.0242652	Decreased
LPE(18:1)	-1.04861	0.483433	2.05965	0.00871656	Decreased
PA(34:1)	-2.59678	0.165308	7.5515	2.80866e-08	Decreased
PA(36:2)	-2.86619	0.137149	8.18033	6.60193e-09	Decreased
PA(38:2)	-5.33089	0.0248451	6.42972	3.71772e-07	Decreased
PA(38:4)	-1.68181	0.311692	4.88618	1.29964e-05	Decreased
PC(32:1)	1.22036	2.33005	6.49053	3.23197e-07	Increased
PC(36:1)	-1.05144	0.482486	6.40939	3.8959e-07	Decreased
PC(36:2)	-1.09183	0.469165	7.07277	8.45721e-08	Decreased
PC(36:4)	0.588356	1.50353	4.91465	1.21716e-05	Increased
PC(36:5)	1.29425	2.4525	4.22006	6.02472e-05	Increased
PC(38:1)	-1.69037	0.309847	6.13147	7.3881e-07	Decreased
PC(40:2)	-2.01865	0.24679	7.1023	7.90128e-08	Decreased
PC(40:4)	-0.621206	0.650127	3.08821	0.000816196	Decreased
PC(40:8)	-0.849537	0.554963	4.24913	5.6347e-05	Decreased
PC(42:2)	-1.64692	0.319322	6.06522	8.60556e-07	Decreased
PC(42:3)	-1.28974	0.409025	1.16774	0.0679607	Decreased
PC(42:7)	-1.08704	0.470726	2.9582	0.00110104	Decreased
PC(42:8)	-0.819542	0.566622	3.59383	0.000254785	Decreased
PC(42:9)	-0.818139	0.567173	2.14058	0.00723468	Decreased
PC(44:2)	-1.77967	0.291251	5.96538	1.08297e-06	Decreased
PE(32:1)	0.726468	1.65458	5.4808	3.30521e-06	Increased
PE(34:1)	-0.566474	0.675265	5.12592	7.48312e-06	Decreased
PE(36:1)	-1.54373	0.342998	8.76524	1.71696e-09	Decreased
PE(36:2)	-1.30732	0.404072	7.5329	2.93156e-08	Decreased
PE(36:5)	1.07257	2.10317	4.86464	1.36571e-05	Increased
PE(38:1)	-2.68185	0.155842	8.96068	1.09477e-09	Decreased
PE(38:2)	-3.53202	0.0864485	8.79496	1.6034e-09	Decreased
PE(38:5)	-0.594205	0.66241	4.14112	7.22569e-05	Decreased
PE(40:2)	-3.46098	0.0908116	4.95104	1.11932e-05	Decreased
PE(40:4)	-0.789446	0.578566	4.94947	1.12338e-05	Decreased
PE(40:8)	-1.53412	0.345289	7.29498	5.07011e-08	Decreased
PE(42:2)	-1.97214	0.254875	2.59068	0.00256638	Decreased
PE(42:5)	-1.43177	0.370676	3.21109	0.000615046	Decreased
PE(42:7)	-1.04126	0.485903	4.27534	5.30471e-05	Decreased
PI(34:1)	-0.580117	0.668909	2.44887	0.00355735	Decreased
PI(36:1)	-1.1859	0.439551	3.17265	0.000671971	Decreased
PI(36:2)	-0.971304	0.510045	3.55678	0.000277472	Decreased
PI(38:2)	-1.56431	0.33814	5.22448	5.96381e-06	Decreased
PI(38:5)	-0.976592	0.508179	6.30107	4.99959e-07	Decreased
PI(40:4)	-1.12472	0.458591	3.89373	0.000127722	Decreased
PI(40:5)	-2.20185	0.217359	6.70189	1.98658e-07	Decreased
PI(40:7)	-0.678584	0.624778	2.10063	0.00793172	Decreased
PS(34:1)	1.31418	2.48661	6.26212	5.4686e-07	Increased
PS(34:2)	1.77934	3.43269	3.01451	0.000967142	Increased
PS(36:1)	-0.933688	0.523518	5.46624	3.41787e-06	Decreased
PS(36:2)	-0.79225	0.577443	4.49421	3.20474e-05	Decreased
PS(36:3)	0.916288	1.88725	2.75917	0.00174113	Increased
PS(36:4)	2.81672	7.04558	4.91169	1.22548e-05	Increased
PS(38:1)	-2.17729	0.221091	8.25975	5.49863e-09	Decreased
PS(38:2)	-1.67995	0.312093	7.72539	1.88196e-08	Decreased
PS(38:4)	1.00888	2.01234	6.67132	2.13149e-07	Increased
PS(38:5)	0.839713	1.78969	4.90484	1.24498e-05	Increased
PS(40:1)	-0.931657	0.524256	2.10044	0.00793522	Decreased
PS(40:2)	-1.43653	0.369454	5.91031	1.2294e-06	Decreased
PS(40:3)	-0.698128	0.616372	2.74714	0.00179001	Decreased
PS(40:8)	-0.788774	0.578836	3.36916	0.000427401	Decreased
PS(42:5)	-0.505564	0.704385	1.2912	0.051145	Decreased
PS(42:7)	-0.962277	0.513246	4.639	2.29615e-05	Decreased
PS(42:9)	-0.769456	0.586638	3.50266	0.000314299	Decreased
PS(44:10)	-0.577812	0.669979	2.40444	0.0039406	Decreased
SM(16:0)	0.752213	1.68437	3.65733	0.000220124	Increased
SM(18:0)	-0.509257	0.702584	1.91758	0.0120897	Decreased
SM(22:1)	-2.37546	0.192716	1.87804	0.0132422	Decreased
SM(24:0)	-1.01718	0.494082	1.72382	0.0188878	Decreased
SM(24:1)	-1.111	0.462973	4.40252	3.95807e-05	Decreased

### Sheet: Spinal cord week 18
Cre negative v. Cre positive
Lipid species	Log2FC	FC	-log10_pvalue	p value	Expression
ePC(34:2)	-1.5493	0.341677	6.36668	4.2985e-07	Decreased
ePC(36:2)	-1.67038	0.314171	9.26341	5.45249e-10	Decreased
ePC(36:3)	-0.940317	0.521118	6.97096	1.06915e-07	Decreased
ePC(36:4)	1.36467	2.57517	6.50439	3.13045e-07	Increased
ePC(38:2)	-2.76727	0.146882	5.79561	1.60098e-06	Decreased
ePC(38:3)	-2.75062	0.148587	5.32399	4.74254e-06	Decreased
ePC(38:4)	0.615504	1.53209	2.21844	0.00604722	Increased
ePC(38:5)	0.843962	1.79497	4.53696	2.90427e-05	Increased
ePC(40:2)	-2.03032	0.2448	7.00965	9.78024e-08	Decreased
ePE(34:1)	-1.49367	0.355107	8.64969	2.24031e-09	Decreased
ePE(34:2)	-1.55712	0.339828	9.40052	3.97631e-10	Decreased
ePE(36:1)	-2.17087	0.222077	10.9904	1.02243e-11	Decreased
ePE(36:2)	-1.76709	0.293801	10.2373	5.79003e-11	Decreased
ePE(36:3)	-1.2088	0.432629	6.52459	2.98818e-07	Decreased
ePE(38:1)	-3.46719	0.0904212	8.47217	3.37158e-09	Decreased
ePE(38:2)	-3.44928	0.0915512	10.2114	6.14607e-11	Decreased
ePE(38:3)	-3.08752	0.117642	9.50528	3.12405e-10	Decreased
ePE(40:2)	-3.40771	0.0942273	10.6037	2.49043e-11	Decreased
ePE(40:3)	-3.06141	0.119791	7.77007	1.69796e-08	Decreased
ePE(40:4)	-1.10309	0.465519	5.06182	8.67312e-06	Decreased
ePE(40:5)	-1.05843	0.480155	7.20822	6.1913e-08	Decreased
ePE(40:6)	-0.699481	0.615794	5.27599	5.29672e-06	Decreased
ePS(38:1)	-1.22743	0.427077	1.87851	0.0132278	Decreased
LPC(20:4)	1.31696	2.49141	2.06701	0.0085701	Increased
LPE(16:0)	-0.720036	0.607082	2.27505	0.00530821	Decreased
LPE(18:1)	-0.930537	0.524663	2.02947	0.00934405	Decreased
PA(34:1)	-2.45513	0.182361	5.99025	1.02269e-06	Decreased
PA(36:2)	-1.98278	0.253002	4.80776	1.55682e-05	Decreased
PA(38:2)	-4.33448	0.0495667	8.77313	1.68605e-09	Decreased
PA(38:4)	-1.09777	0.467238	4.08997	8.12893e-05	Decreased
PC(32:1)	0.942049	1.92126	5.13811	7.276e-06	Increased
PC(36:1)	-0.739566	0.598919	6.98189	1.04258e-07	Decreased
PC(36:2)	-0.938279	0.521855	7.60576	2.4788e-08	Decreased
PC(36:5)	1.25245	2.38246	5.55255	2.80187e-06	Increased
PC(38:1)	-1.88198	0.271311	6.02762	9.38374e-07	Decreased
PC(40:2)	-1.81356	0.284488	8.32178	4.76669e-09	Decreased
PC(40:4)	-0.581287	0.668367	3.61383	0.000243318	Decreased
PC(40:8)	-0.660134	0.632819	5.42143	3.78943e-06	Decreased
PC(42:2)	-1.42286	0.372973	7.33976	4.57341e-08	Decreased
PC(42:3)	-0.735207	0.600732	2.81556	0.0015291	Decreased
PC(42:7)	-1.06957	0.476463	4.09222	8.08685e-05	Decreased
PC(42:8)	-0.820183	0.56637	5.70098	1.99077e-06	Decreased
PC(42:9)	-1.46302	0.362733	4.88646	1.29878e-05	Decreased
PC(44:2)	-1.39003	0.381557	7.77609	1.67461e-08	Decreased
PE(34:1)	-0.540904	0.68734	4.06426	8.62457e-05	Decreased
PE(36:1)	-1.12697	0.457877	7.19209	6.42553e-08	Decreased
PE(36:2)	-1.07584	0.474393	6.87586	1.33088e-07	Decreased
PE(36:5)	1.3634	2.57292	3.69757	0.000200644	Increased
PE(38:1)	-2.64161	0.16025	11.3022	4.987e-12	Decreased
PE(38:2)	-3.2876	0.102408	10.1549	7.00033e-11	Decreased
PE(38:3)	-0.55698	0.679724	2.23848	0.0057746	Decreased
PE(40:2)	-2.77828	0.145765	8.48404	3.28068e-09	Decreased
PE(40:4)	-0.595015	0.662038	3.67033	0.000213636	Decreased
PE(40:5)	-2.32073	0.200166	5.91964	1.20327e-06	Decreased
PE(40:8)	-1.24995	0.420462	7.50579	3.12038e-08	Decreased
PE(42:10)	-0.621665	0.64992	2.56805	0.00270365	Decreased
PE(42:2)	-1.1762	0.442516	3.24487	0.000569025	Decreased
PE(42:5)	-1.93916	0.260768	5.61194	2.44378e-06	Decreased
PE(42:7)	-1.20235	0.434566	7.20161	6.28621e-08	Decreased
PE(42:8)	-0.675714	0.626022	2.66298	0.00217279	Decreased
PI(38:5)	-0.854935	0.55289	1.11591	0.0765756	Decreased
PI(40:5)	-1.63086	0.322897	1.22719	0.0592667	Decreased
PS(34:2)	1.47732	2.78432	1.15832	0.069452	Increased
PS(36:2)	-0.823551	0.56505	1.36564	0.0430886	Decreased
PS(36:4)	1.17301	2.25482	1.95791	0.0110178	Increased
PS(38:1)	-2.60177	0.164737	3.53378	0.000292565	Decreased
PS(38:2)	-2.16955	0.22228	3.30484	0.000495638	Decreased
PS(38:4)	0.707149	1.63257	1.31538	0.0483744	Increased
PS(40:2)	-1.12918	0.457176	1.75927	0.0174074	Decreased
PS(40:3)	-1.06987	0.476361	1.92451	0.0118985	Decreased
PS(42:7)	-1.98968	0.251794	2.59459	0.00254334	Decreased
PS(44:10)	-0.612442	0.654089	1.5749	0.0266135	Decreased
SM(16:0)	0.634101	1.55197	2.15327	0.00702639	Increased
SM(18:0)	-0.648254	0.638052	2.03824	0.00915711	Decreased
SM(22:1)	-2.03372	0.244224	5.11299	7.70922e-06	Decreased
SM(24:0)	-0.592112	0.663371	2.31541	0.00483712	Decreased
SM(24:1)	-1.13873	0.454158	5.75198	1.77017e-06	Decreased

### Sheet: Spinal cord week 24
Cre negative v. Cre positive
Lipid species	Log2FC	FC	-log10_pvalue	p value	Expression
ePC(34:1)	-0.559157	0.678699	3.3749	0.000421793	Decreased
ePC(34:2)	-1.95099	0.258639	2.75546	0.00175607	Decreased
ePC(36:1)	-0.621713	0.649899	2.47378	0.00335907	Decreased
ePC(36:2)	-1.71528	0.304543	3.24603	0.000567502	Decreased
ePC(38:1)	-0.772931	0.585227	2.39429	0.00403377	Decreased
ePC(38:2)	-2.3839	0.191591	3.24129	0.000573732	Decreased
ePC(38:3)	-2.37401	0.192909	3.61426	0.000243076	Decreased
ePC(40:2)	-1.94372	0.259945	4.03976	9.12508e-05	Decreased
ePC(40:3)	-2.24016	0.211664	6.15905	6.93347e-07	Decreased
ePE(34:1)	-1.34743	0.392992	2.41569	0.00383982	Decreased
ePE(34:2)	-1.55065	0.341355	5.07816	8.35298e-06	Decreased
ePE(36:1)	-2.00806	0.248608	4.33022	4.67502e-05	Decreased
ePE(36:2)	-1.45707	0.364232	5.46719	3.41043e-06	Decreased
ePE(36:3)	-0.751839	0.593846	2.57142	0.00268274	Decreased
ePE(38:1)	-3.17903	0.110412	6.24773	5.65283e-07	Decreased
ePE(38:2)	-3.1917	0.109446	4.50353	3.13669e-05	Decreased
ePE(38:3)	-2.81967	0.141643	6.22783	5.91789e-07	Decreased
ePE(38:4)	-0.676474	0.625693	3.90862	0.000123419	Decreased
ePE(38:5)	-0.514	0.700278	2.62787	0.00235576	Decreased
ePE(40:2)	-3.13291	0.113998	6.41969	3.80458e-07	Decreased
ePE(40:3)	-2.85645	0.138078	6.36701	4.29528e-07	Decreased
ePE(40:5)	-0.973241	0.50936	2.86289	0.00137124	Decreased
ePE(40:6)	-0.617983	0.651581	3.6753	0.000211204	Decreased
ePS(34:1)	-1.15057	0.450446	2.67554	0.00211089	Decreased
ePS(38:1)	-1.3805	0.384086	2.87581	0.00133104	Decreased
ePS(38:2)	-2.56261	0.169269	5.25409	5.57066e-06	Decreased
LPC(18:0)	-0.628621	0.646794	4.01409	9.68077e-05	Decreased
PA(32:0)	-3.09333	0.117169	2.81967	0.00151473	Decreased
PA(34:1)	-2.28593	0.205053	4.89129	1.28444e-05	Decreased
PA(36:2)	-1.292	0.408384	2.54115	0.00287638	Decreased
PA(38:2)	-3.54061	0.0859352	6.619	2.40434e-07	Decreased
PA(38:4)	-0.998979	0.500354	2.19515	0.0063805	Decreased
PA(40:6)	1.21635	2.32359	2.6885	0.0020488	Increased
PC(36:2)	-0.688073	0.620682	2.28063	0.00524049	Decreased
PC(38:1)	-1.7369	0.300014	4.57379	2.66813e-05	Decreased
PC(38:2)	-2.83365	0.140277	3.20036	0.000630437	Decreased
PC(40:2)	-1.54804	0.341975	4.21586	6.0833e-05	Decreased
PC(42:2)	-0.890005	0.539612	2.34212	0.00454857	Decreased
PC(42:5)	-0.927581	0.525739	2.61888	0.00240504	Decreased
PC(42:7)	-0.875702	0.544988	2.20853	0.0061868	Decreased
PC(44:2)	-1.30979	0.403379	3.29812	0.000503366	Decreased
PE(36:1)	-0.603696	0.658066	3.96203	0.000109137	Decreased
PE(36:2)	-0.597024	0.661116	2.97479	0.00105977	Decreased
PE(36:5)	1.07348	2.10451	6.00172	9.96039e-07	Increased
PE(38:1)	-2.16485	0.223005	3.70715	0.000196267	Decreased
PE(38:2)	-2.8773	0.136097	7.72443	1.88612e-08	Decreased
PE(40:2)	-2.43555	0.184853	5.10255	7.89678e-06	Decreased
PE(40:5)	-2.07478	0.237372	3.06273	0.000865506	Decreased
PE(40:8)	-1.32005	0.40052	5.38632	4.10844e-06	Decreased
PE(42:5)	-0.948663	0.518112	2.65042	0.00223657	Decreased
PE(42:7)	-0.98449	0.505405	3.2394	0.00057624	Decreased
PE(42:9)	-1.05132	0.482526	2.65006	0.00223843	Decreased
PI(38:5)	-0.883305	0.542124	3.10073	0.000792999	Decreased
PI(40:4)	-0.526607	0.694186	2.25496	0.00555954	Decreased
PI(40:5)	-1.46826	0.361418	2.24388	0.0057032	Decreased
PS(34:0)	-2.86323	0.13743	3.20223	0.000627729	Decreased
PS(36:2)	-0.553285	0.681467	2.03705	0.00918226	Decreased
PS(38:1)	-2.84321	0.13935	7.14977	7.08319e-08	Decreased
PS(38:2)	-2.20957	0.216198	6.2666	5.41259e-07	Decreased
PS(40:2)	-0.819884	0.566488	2.13911	0.00725917	Decreased
PS(40:3)	-0.769341	0.586685	2.46024	0.00346544	Decreased
PS(40:8)	-0.643786	0.640031	2.8577	0.0013877	Decreased
PS(42:7)	-1.15092	0.450338	2.38834	0.00408938	Decreased
PS(44:10)	-0.52884	0.693112	2.7423	0.00181007	Decreased
SM(16:0)	0.961169	1.94689	5.50216	3.14658e-06	Increased
SM(22:1)	-1.76267	0.294703	4.40364	3.94783e-05	Decreased

### Sheet: Spinal week 12 Cre neg SobAM2
Cre negative (control chow) v. Cre negative (SobAM2 chow)
N/A - no lipid met threshold

### Sheet: Spinal week 12 Cre pos SobAM2
Cre positive (control chow) v. Cre positive (SobAM2 chow)
Lipid species	Log2FC	FC	-log10_pvalue	p value	Expression
PC(36:3)	-0.562347	0.6772	3.18742	0.000649496	Decreased
PE(38:3)	-0.571482	0.672925	2.70709	0.00196297	Decreased

### Sheet: Spinal week 18 Cre neg SobAM2
Cre negative (control chow) v. Cre negative (SobAM2 chow)
Lipid species	Log2FC	-log10_pvalue	Expression
PE(40:5)	0.65158	3.70485	Increased

### Sheet: Spinal week 18 Cre pos SobAM2
Cre positive (control chow) v. Cre positive (SobAM2 chow)
Lipid species	Log2FC	FC	-log10_pvalue	p value	Expression
PA(34:1)	-0.505847	0.704247	2.76165	0.00173122	Decreased
PC(36:5)	-0.521886	0.696461	3.74002	0.000181962	Decreased
PS(44:11)	-0.872088	0.546356	2.76367	0.00172317	Decreased
