## Supplemental Tables 1-13 for "Lipidomic analysis reveals differences in the extent of remyelination in the brain and spinal cord": Table S13 - Serum Lipids in Volcano Plot.xlsx

### Sheet: Serum week 6
Cre negative v. Cre positive
Lipid species	Log2FC	-log10_pvalue	Expression
N/A

### Sheet: Serum week 12
Cre negative v. Cre positive
Lipid species	Log2FC	-log10_pvalue	Expression
N/A

### Sheet: Serum week 18
Cre negative v. Cre positive
Lipid species	Log2FC	-log10_pvalue	Expression
N/A

### Sheet: Serum week 12 Cre neg SobAM2
Cre negative (control chow) v. Cre negative (SobAM2 chow)
Lipid species	Log2FC	-log10_pvalue	Expression
ePC(36:2)	-0.668902	1.91294	Decreased
ePC(36:3)	-0.947425	1.8072	Decreased
ePC(38:6)	-0.740585	1.87821	Decreased
ePC(40:2)	-1.64922	2.92366	Decreased
ePC(40:6)	-0.801599	1.63297	Decreased
LPC(16:1)	1.12971	1.68949	Increased
LPC(20:4)	1.0541	1.80022	Increased
PC(36:5)	-1.5774	2.35748	Decreased
PC(36:6)	-1.46513	1.86529	Decreased
PE(34:1)	1.38995	2.15898	Increased
PI(34:1)	-1.21425	2.08159	Decreased
PI(34:2)	-1.12837	3.12177	Decreased
PI(36:1)	-2.27308	4.25827	Decreased
PI(36:2)	-1.07768	3.86766	Decreased
PI(36:3)	-1.9537	2.77418	Decreased
PI(36:4)	-1.53129	2.57786	Decreased
PI(38:3)	-1.13089	2.22641	Decreased
PI(38:5)	-1.85257	3.24294	Decreased
PI(40:6)	-2.86133	2.71249	Decreased
SM(24:0)	-0.890053	2.30751	Decreased

### Sheet: Serum week 12 Cre pos SobAM2
Cre positive (control chow) v. Cre positive (SobAM2 chow)
Lipid species	Log2FC	-log10_pvalue	Expression
ePC(32:2)	-1.01989	2.08701	Decreased
ePC(36:2)	-0.837343	3.12082	Decreased
ePC(36:3)	-1.12636	3.47771	Decreased
ePC(38:0)	-0.967096	2.09448	Decreased
ePC(38:1)	-0.627791	1.72749	Decreased
ePC(38:2)	-0.572855	1.75643	Decreased
ePC(38:3)	-0.883734	3.63339	Decreased
ePC(40:5)	-0.649182	2.06067	Decreased
ePC(40:6)	-0.903103	2.43518	Decreased
ePE(38:4)	0.812087	2.55577	Increased
LPC(16:1)	0.891365	3.38898	Increased
LPC(18:1)	0.708826	1.74433	Increased
LPC(20:4)	1.04978	2.82458	Increased
PC(36:3)	-0.704282	2.1515	Decreased
PC(36:5)	-1.72307	4.7248	Decreased
PC(38:0)	-0.783778	2.26922	Decreased
PC(38:4)	0.996197	2.13472	Increased
PC(40:7)	-1.28804	2.52168	Decreased
PI(34:2)	-1.14761	4.16384	Decreased
PI(36:2)	-0.824059	2.5557	Decreased
PI(36:3)	-1.99945	6.74886	Decreased
PI(36:4)	-1.50396	6.66229	Decreased
PI(38:3)	-1.02433	2.65635	Decreased
PI(38:4)	-0.75526	3.64616	Decreased
PI(38:5)	-2.27963	8.55531	Decreased
PI(40:6)	-3.30954	9.62656	Decreased
SM(18:0)	1.19715	2.88258	Increased
SM(18:1)	0.648628	1.6312	Increased
SM(24:0)	-1.09551	4.29177	Decreased
SM(24:1)	-0.869884	2.16881	Decreased

### Sheet: Serum week 18 Cre neg SobAM2
Cre negative (control chow) v. Cre negative (SobAM2 chow)
Lipid species	Log2FC	-log10_pvalue	Expression
ePC(36:2)	-0.796107	2.34944	Decreased
ePC(36:3)	-0.974161	2.12262	Decreased
ePC(40:2)	-1.16726	2.76365	Decreased
ePC(40:6)	-0.845715	2.13124	Decreased
LPC(16:1)	1.60341	2.662	Increased
LPC(18:1)	1.37816	2.83407	Increased
LPC(20:4)	1.4127	4.11307	Increased
PC(36:5)	-1.51434	3.36923	Decreased
PC(36:6)	-1.17376	2.07415	Decreased
PC(38:4)	1.10721	2.98409	Increased
PI(34:1)	-1.22437	2.30507	Decreased
PI(34:2)	-1.59962	2.60839	Decreased
PI(36:3)	-1.51159	2.46063	Decreased
PI(36:4)	-1.31724	2.4797	Decreased
PI(40:6)	-3.3457	3.0979	Decreased
SM(24:0)	-0.895526	2.16613	Decreased

### Sheet: Serum week 18 Cre pos SobAM2
Cre positive (control chow) v. Cre positive (SobAM2 chow)
Lipid species	Log2FC	-log10_pvalue	Expression
ePC(36:3)	-0.529338	1.83069	Decreased
ePC(38:1)	-0.574559	2.58843	Decreased
ePC(40:2)	-1.05831	3.62124	Decreased
ePE(38:4)	0.684182	1.98927	Increased
ePE(38:5)	-0.844934	1.86313	Decreased
LPC(16:1)	1.36852	4.6461	Increased
LPC(18:1)	1.17795	4.59141	Increased
LPC(20:3)	0.585653	1.81281	Increased
LPC(20:4)	1.18243	4.93956	Increased
PC(32:1)	1.07512	2.68531	Increased
PC(34:1)	1.15751	4.28571	Increased
PC(36:1)	0.778429	3.18216	Increased
PC(36:4)	0.859717	4.33451	Increased
PC(36:5)	-1.18704	4.14526	Decreased
PC(36:6)	-1.15287	4.04177	Decreased
PC(38:4)	1.02943	3.87187	Increased
PC(38:5)	0.584179	2.56612	Increased
PC(40:2)	-1.64091	1.60013	Decreased
PC(40:5)	0.674917	1.60645	Increased
PE(36:4)	0.826314	2.27686	Increased
PE(38:4)	0.517728	1.78131	Increased
PE(38:5)	0.56644	1.93174	Increased
PI(34:1)	-1.91361	1.61724	Decreased
PI(34:2)	-0.862897	1.58577	Decreased
PI(36:2)	-0.813142	2.1641	Decreased
PI(36:3)	-1.26699	2.62085	Decreased
PI(36:4)	-0.9326	3.9293	Decreased
PI(38:3)	-0.663483	1.55576	Decreased
PI(38:5)	-1.39267	6.38523	Decreased
PI(40:5)	-2.89941	3.19816	Decreased
PI(40:6)	-2.60233	3.57218	Decreased
SM(18:0)	1.3932	2.21425	Increased
SM(18:1)	0.746691	1.99483	Increased
SM(24:0)	-0.795438	4.33273	Decreased
SM(24:1)	-0.571343	2.30587	Decreased
