## Supplemental Codes for "Lipidomic analysis reveals differences in the extent of remyelination in the brain and spinal cord": Final_6B_Total_noCE.csv

Total LysoPC	Total PC	Total SM and DSM	Total ePC	Total LysoPE	Total PE	Total ePE	Total PI	Total PS	Total ePS	Total PA	Sample.number	...1	CRE.and.Treatment
0.15620208461788757	14.605356263990677	0.7504830318670215	0.4397366953254775	0.15196716479334238	12.672400218574337	1.407943077783606	1.2840768712576216	5.09589267643531	0.029912380029114106	0.2611808994988015	1	wk 6 1-1	-/Control
0.1799616457907683	14.056975696202443	0.8002951286327853	0.4203548273685054	0.14563561244914563	13.382610776960046	1.5215490265622535	1.4791445377701595	5.639835647044361	0.03258838217691776	0.41074148309292124	13	wk 6 1-5	-/Control
0.15295570148398507	13.374177051040773	0.6517876564305068	0.4780184535412957	0.14545197431125448	12.632643611612936	1.3620616465033322	1.4296767645769728	5.1128136031053275	0.031880385797149816	0.26473553260928434	14	wk 6 1-6	-/Control
0.1520260991919329	12.035781998587899	0.6903107349793621	0.4603974284539566	0.12473653544698632	9.338656151764479	0.9896591876488223	1.106478179611045	4.82709316435729	0.055136852630714606	0.12017198937081928	2	wk 6 2-1	+/Control
0.1666837302305445	14.390309860704422	0.9007745508171096	0.5484754232023237	0.13509140935180386	11.604472773041504	1.231040833256733	1.4077528499432435	5.725312522737719	0.07661793986776365	0.16202877079431113	3	wk 6 2-2	+/Control
0.17343860380064638	14.657326321426867	0.7836082253840427	0.5606918825808154	0.1300990333009445	11.681446818941907	1.186034216436339	1.4940657942500002	5.703751467977766	0.06643770777426657	0.15335702848082577	4	wk 6 2-3	+/Control
0.21409752270321003	14.94668531196903	0.8668736848010404	0.585828312325594	0.169075897783921	11.700896499436897	1.1985748281227875	1.4886112602302808	5.642749827393799	0.07280313696703511	0.1474326399633546	5	wk 6 2-4	+/Control
0.18316123917199892	15.636563128878409	0.9028032327376957	0.5848769533203522	0.18249535379564322	13.058515484336548	1.285149371087486	1.5453265008565342	6.067995990692947	0.07518024882258845	0.16061138176752524	6	wk 6 2-5	+/Control
0.2614621387801222	16.52023310663959	1.080347254582645	0.6919396472273619	0.1954935470417322	13.23077527948826	1.3690565157547117	1.5287261823869334	6.4858599034215665	0.08512769136154444	0.16794487345371595	7	wk 6 2-6	+/Control
0.24440764925013722	15.87379957935636	0.9882266528251208	0.6219501209671413	0.16850450573616618	13.174931990162591	1.3629898081998764	1.5430544874661047	6.756863391756871	0.0733869070690865	0.17595433896889448	8	wk 6 2-7	+/Control
0.26325686670972603	15.134891967859748	0.8443891268478776	0.590010811366933	0.2015420306244887	11.936809912899289	1.1648025176279002	1.3801045383337187	5.814770530905492	0.0655865709654756	0.18953811549823918	9	wk 6 2-8	+/Control
0.21858899491739997	15.582390360435308	0.7748993126783894	0.5920991604028306	0.14574212917481089	12.679399235637177	1.1571373620440835	1.3142991167923874	5.143115007530449	0.049306390359465956	0.15475349148851544	15	wk 12 1-1	+/Control
0.20993117046162899	16.38003527469636	0.9155090134592747	0.5997506392315772	0.17016253352791721	14.34398814770036	1.3261814182228955	1.455299033937464	5.456083499561842	0.05501916457814103	0.14510520161720517	16	wk 12 1-2	+/Control
0.22279491202337254	15.022051508286749	0.9024651190842644	0.5637150164232576	0.16822706682280544	12.76636355437051	1.1474894340720043	1.4483064234371454	5.065237740836387	0.0594885084794466	0.17947270031294368	17	wk 12 1-3	+/Control
0.1962279656901862	14.47150303530888	0.7563801317636271	0.5560378475865296	0.14139476048777438	11.736980088987925	1.0095792062619489	1.2846704028455704	4.618247308776031	0.03752007199904805	0.14291075974797862	18	wk 12 1-4	+/Control
0.2096996035295714	15.866847595459573	0.8819258620828552	0.5681808705154074	0.16755176221500984	12.555895469198918	1.0702578774502591	1.494833605171053	4.8610295704917075	0.038474940264434286	0.15956787094859232	19	wk 12 1-5	+/Control
0.2546495238451437	17.81901485525206	1.0003084787126535	0.6236988264235741	0.18031395222960359	14.789403880852566	1.2885884628706175	1.6971881115181067	5.944966711117965	0.051752566708631216	0.18640339783762114	20	wk 12 1-6	+/Control
0.29607592172252684	17.044756772822513	0.9372510473107853	0.6317777920848826	0.1659431500538894	14.311995248323143	1.221196162280265	1.526044701823293	5.679012458593032	0.0510717111480694	0.1958539368284718	21	wk 12 1-7	+/Control
0.21389522583136447	14.987663360828968	0.8222711901699058	0.5296981310163054	0.1522954675074859	13.358219939028855	1.1396699324982007	1.4326312329258748	5.3529233832559715	0.04066776038930924	0.16456258619101416	22	wk 12 1-8	+/Control
0.2763416554486137	14.632544579534224	0.7993603438262408	0.5758075517930257	0.17169505323981463	12.581711520673833	1.1006850554867407	1.3993815508218954	4.910870245210727	0.05388431549975309	0.1624249700892001	23	wk 12 2-1	+/SobAM2
0.1876025606049033	12.773413651772474	0.6797308374790385	0.4360686976598629	0.12544507174879985	11.327448996293636	0.9592057772117561	1.2159964907596685	4.45331590938365	0.03968199721390674	0.163981865909961	24	wk 12 2-2	+/SobAM2
0.18177818912978955	13.233129957156267	0.6974528886821314	0.45374255619289655	0.11060102281125687	13.614805547085975	1.1940341359578979	1.382405270994532	5.168368902145194	0.05090008273806629	0.20319806273709412	25	wk 12 2-3	+/SobAM2
0.192904517081295	14.891390470274104	0.7547119386647136	0.491023067065393	0.13454053304787122	13.929202853578467	1.2330224023238676	1.488998438542133	5.377583933938991	0.045579602027969776	0.21949859457230778	29	wk 12 2-4	+/SobAM2
0.19291415026566863	14.238864930517574	0.7447516739573916	0.4612374088439508	0.12573531553508493	13.986032682084302	1.2244684536997374	1.5165834041142447	5.381639268083923	0.042759992435061484	0.20870774405834241	30	wk 12 2-5	+/SobAM2
0.21711821408893103	15.568363616077535	0.7584883698379615	0.5032523395744164	0.14054262668245213	14.848000806489852	1.2618723271921408	1.6476947446275503	5.606714866534372	0.04648678076655766	0.19521464694508142	35	wk 12 2-6	+/SobAM2
0.22731304751573944	15.61086151895804	0.7416423542817221	0.4907446205272734	0.1337255562398741	14.944151579542764	1.271457682465577	1.6126572347582933	5.9224796173545915	0.04773721632515177	0.19236277930924778	36	wk 12 2-7	+/SobAM2
0.20082147360728075	16.256075272449763	0.7547952894376379	0.539878527252119	0.15266441258876212	13.940462851865597	1.1415203279514168	1.507860449175804	5.550416323690473	0.041851523257300634	0.15453299732940654	38	wk 12 2-8	+/SobAM2
0.20766610460957388	13.798696643058014	0.6662639453965387	0.4759823742941332	0.10691619598038415	13.194741189233127	1.1322990881513368	1.3859980349247554	4.925678587765753	0.03772211790384225	0.1615353572914101	39	wk 12 2-9	+/SobAM2
0.18628311946920728	13.420582623499643	0.6712690865740085	0.465415198862954	0.1359287476106799	14.365635234141823	1.2539679230546872	1.4858712291002505	5.378897828741619	0.05212888446346674	0.1867227863330039	40	wk 12 2-10	+/SobAM2
0.2328822322317256	16.51647407837499	0.8902631940030922	0.5143603675415472	0.16657894756367442	15.703458241601536	1.8500400512654465	1.8529460516831444	6.822539863318063	0.04665023639513205	0.2835243076218358	26	wk 12 3-1	-/Control
0.21963660371802876	16.187390048394413	1.0451689698705915	0.59696948869012	0.18374382890576652	15.826262377080766	1.8009986987036808	1.7547218922609624	6.484891906452344	0.052090973746251164	0.3582199652972175	27	wk 12 3-2	-/Control
0.20411976673471052	14.572863694888564	0.8792056535950711	0.46297091703511645	0.15598469367335457	13.689799407738542	1.6486991568478997	1.5353567411476245	5.810983389726523	0.030749775787810622	0.35608830148527976	28	wk 12 3-3	-/Control
0.20687633949392462	14.171600814493651	0.8358108315773449	0.45251846237339366	0.140981650897001	14.603115330422126	1.751125851242636	1.6607887682121492	6.062534057996582	0.037992117484645316	0.3501508923337041	42	wk 12 3-4	-/Control
0.2023450377674208	15.450998400260087	0.8154538907616092	0.5384924008452515	0.1471813435378697	15.26720138665975	1.851792086827462	1.8219271123143752	6.589779048228126	0.04612717838369399	0.33769014549585813	43	wk 12 3-5	-/Control
0.249518741644929	15.32272736169964	0.726021503493209	0.5252429864063907	0.1502609154761739	16.306720586344255	1.713870387355989	1.7115544887841565	6.082955449820073	0.04506144768538895	0.22712412893550996	31	wk 12 4-1	-/SobAM2
0.244249389792571	15.79302356458375	0.9494794911098737	0.4651681458070734	0.15261452225785077	15.657138801430765	1.7863827591788937	1.7594722723179181	6.697528998584366	0.03775825020068501	0.2798004062679967	32	wk 12 4-2	-/SobAM2
0.22157065073457413	15.202281384825818	0.8073878657246688	0.42889334456216377	0.1554938402112548	15.044325055125771	1.8257895205777455	1.6475239017883392	6.682508683669371	0.04137187694316816	0.3451509688376405	33	wk 12 4-3	-/SobAM2
0.2566502621381217	15.957771099637881	0.7907667492953719	0.45971523443556334	0.20803650211080318	14.455169404406577	1.7651421357387571	1.7600209658427028	6.184024339960985	0.04040623138359021	0.32015135135732253	34	wk 12 4-4	-/SobAM2
0.19106217056984443	13.395262415139886	0.7343853413819784	0.3978827000643658	0.14192734411610075	13.879105586727103	1.615075657065812	1.7058927505469945	6.011898018966213	0.03655685133066323	0.34543416762940976	37	wk 12 4-5	-/SobAM2
0.2001583049146141	13.527563967339628	0.6652830319780398	0.38728200831936854	0.1424926259020733	13.346860908468441	1.5207960684219113	1.4299865072264542	5.53816437800676	0.0343910642520525	0.2601314363899924	41	wk 12 4-6	-/SobAM2
0.21442023437972557	16.093263185086904	0.8386670504895183	0.4779117157016834	0.1912108990882183	13.350226276777146	1.1552265482592603	1.4206644447949368	5.055917967911154	0.025479463382176545	0.17516724163728759	44	wk 18 1-1	+/Control
0.1748182134198652	13.111374567587806	0.6651971776287863	0.37988229156883835	0.11436263207823949	12.253189209621318	1.0802211758345717	1.277621417481164	4.763897949237856	0.025809643751896816	0.16156653828360734	45	wk 18 1-2	+/Control
0.19175541580244435	14.48628722054713	0.7109005305374154	0.4281049226795026	0.13708124595385632	12.804585044458523	1.0631727226500216	1.467805744351633	4.901034886531364	0.029048400278078028	0.15988594643885518	46	wk 18 1-3	+/Control
0.17397530978717538	14.005953682931747	0.6942600350450261	0.422855873951973	0.14556294987659876	12.465988528924418	1.0755490810025308	1.4221208309064421	4.745934175657532	0.029863343340541793	0.16038166058011305	47	wk 18 1-4	+/Control
0.16613630600316023	13.355096502016131	0.6511820352100965	0.4103257797365882	0.13010729041146119	11.78344292492643	1.011307777061973	1.345221261583194	4.54225211689098	0.02358664720328505	0.15498623532313038	48	wk 18 1-5	+/Control
0.21918246788327342	14.464329722112543	0.7530122545882748	0.44751662419413035	0.16552534026174495	12.97428220317942	1.1212401869910975	1.5024475664955905	5.016985639281224	0.028898955131952866	0.20379896500100902	49	wk 18 1-6	+/Control
0.19992710848964773	14.275132592107663	0.7667303873663037	0.40417907240759665	0.12803805851597905	14.057128825161238	1.2070868008949112	1.5087087929101135	5.398566732979084	0.02673480260962789	0.21520764460322503	54	wk 18 1-7	+/Control
0.19931896137180147	12.634947496543717	0.6340832991545853	0.37712556995502694	0.1443526728777353	12.410696254453248	1.099154744922092	1.3453060782367943	4.8937932945593445	0.02584020284767377	0.1777978909237101	57	wk 18 1-8	+/Control
0.21250202654133293	15.959633210861558	0.9326392765231781	0.48141666150026446	0.1665327077447809	14.221984421324613	1.6670892128131387	1.5690438316491802	6.042080100782476	0.040675933170737956	0.35860535281557343	50	wk 18 2-1	-/Control
0.1876664730781512	14.939318080647944	0.8368536674100144	0.45593880326231545	0.1440081359663063	13.547833987727937	1.6091625370440104	1.5428311153631138	6.022661572107838	0.03341850326203486	0.3195361263958928	51	wk 18 2-2	-/Control
0.20110689024646125	14.252597258609308	0.8894237595867018	0.4236154597287552	0.16785054258324444	13.896192764437155	1.6674483156902793	1.5922909547796456	5.899494390714089	0.033298796051696555	0.3600036827524177	52	wk 18 2-3	-/Control
0.20348897841178545	14.476574740110333	0.8596862835358264	0.459558608257871	0.17052089212434152	14.284920823778874	1.7672837465158835	1.688123499754011	6.224594655648644	0.04224510720505214	0.40078488320692635	53	wk 18 2-4	-/Control
0.19993072093378783	14.827243349054786	0.8385243466387323	0.4418772530872725	0.14868991762926873	13.948913253651149	1.7011444040498094	1.684918110076082	5.995397173261631	0.041068226679316505	0.28040342438495364	55	wk 18 2-5	-/Control
0.21022618673307042	14.702621120337598	0.8784640219502715	0.442294922894452	0.18082081178285875	13.458151667397285	1.5261598522935396	1.4683700248308569	5.837548072747334	0.03694914483924177	0.3055714963189964	56	wk 18 2-6	-/Control
0.2009878920865521	16.615691131590264	0.7888062840767556	0.4643669295429742	0.14195080402421587	15.336907066219585	1.250773034676895	1.5953603502654599	5.786790773308348	0.033668013471535176	0.18439285874798161	58	wk 18 3-1	+/SobAM2
0.26041387317146797	13.647611551474286	0.6655986047212422	0.424449980382708	0.16583911046137914	12.502876177653013	1.0541340963309827	1.421691956468698	5.000722271254156	0.029245481064530586	0.1857549702592254	59	wk 18 3-2	+/SobAM2
0.1907783356731223	14.158820832359442	0.6734693601987579	0.37952263145710047	0.13182311797682905	14.838823477355476	1.2716023818311895	1.61381876969385	5.501524164305525	0.02591005220944965	0.20321861673807315	60	wk 18 3-3	+/SobAM2
0.19677843336867745	14.592852688493208	0.6868215346695437	0.36477822429571655	0.14096539074090658	15.5963494246987	1.3483373679342132	1.6478904611368383	5.90175694627197	0.028002284255201897	0.18987060669054617	61	wk 18 3-4	+/SobAM2
0.1948407871403881	14.019462980806194	0.6707220210226441	0.38290575689525436	0.13822006663631803	14.869985724158202	1.300470296350322	1.547253883002347	5.3681639860642445	0.024851793768450873	0.20566091567792857	62	wk 18 3-5	+/SobAM2
0.19477094655367955	13.080374186343816	0.6072802976998963	0.3576065685192654	0.13543642953893195	13.616254626498723	1.1497185864611752	1.557975743945945	5.372982657994621	0.03090945936341791	0.2641219352271175	63	wk 18 3-6	+/SobAM2
0.29035793871219845	15.017748846304857	0.7386921469135492	0.44539512676083787	0.15656802677324125	14.739353744078684	1.3450001573398986	1.67107861278073	5.68354835228597	0.03323286436958251	0.2239418859604112	66	wk 18 3-7	+/SobAM2
0.21101834412664933	12.817988046762123	0.6073217331966404	0.38559873269964023	0.09725224766555753	13.693331155248503	1.1651818646134258	1.3905806899640258	4.857154055500365	0.019992958455056595	0.1410971714263038	67	wk 18 3-8	+/SobAM2
0.31383108467111426	15.452181798047102	0.7700264982612951	0.46234307363906774	0.20221828797580546	14.218890983535427	1.1950251310726623	1.65112191089345	5.694532570526171	0.0324377694905885	0.21315103544644579	68	wk 18 3-9	+/SobAM2
0.19636396358722513	14.479613083217462	0.7633693738591181	0.4074983189340642	0.16672446699372148	14.976709166852338	1.6850717322258444	1.4140137375213933	6.221128915571017	0.031083491532664757	0.29046430559944486	64	wk 18 4-1	-/SobAM2
0.20276839087015516	12.892221265749937	0.6819741921788689	0.3859415569148064	0.1532630965596985	14.00224515852614	1.633842320877694	1.5627018273881885	5.754450242204852	0.03590517954832058	0.2977606577735936	65	wk 18 4-2	-/SobAM2
0.17718316018358346	12.536554175069208	0.6480982398004214	0.36931756583501485	0.1254994924587283	12.934271133910205	1.485310048142928	1.4165722678681298	5.318735003983351	0.030343902888550506	0.308440593043886	69	wk 18 4-3	-/SobAM2
0.17537900236732823	14.0036929622294	0.7438301485098051	0.4179880317944882	0.14210817483641627	14.138238685777756	1.7792233995757776	1.7160593722631556	5.75687921742526	0.0411067555060519	0.3289123780189518	70	wk 18 4-4	-/SobAM2
