## Supplemental Codes for "Lipidomic analysis reveals differences in the extent of remyelination in the brain and spinal cord": Final_6S_Total_noCE_w_LPE.csv

Total LysoPC	Total PC	Total SM and DSM	Total ePC	Total LysoPE	Total PE	Total ePE	Total PI	Total PS	Total ePS	Total PA	...1	Sample.number	CRE.and.Treatment
0.25493314288410057	23.515836498324234	2.687163859241958	1.3697638598820416	0.33771140448858755	19.634350439841512	5.623739176585695	2.3304611953584891	10.721884559404828	0.19185522039155142	0.77192059368312627	wk 6 1-1	1	-/Control
0.28488989680354021	24.534384511091794	2.789672992538617	1.3673636333714887	0.3431279210435072	23.755205296715719	6.31889673186895	2.6478499246540408	13.126508983275764	0.20361463907027644	0.75834699406598716	wk 6 1-5	13	-/Control
0.26716451154314658	23.597595565318858	3.098796218703177	1.5501830482915262	0.55984029222887999	22.214768427630887	5.3153864858438116	2.6371338397971451	11.942621891591315	0.20240823238717418	0.46475973540916299	wk 6 1-6	14	-/Control
0.30878707358914037	23.818044477298937	4.0841086625813476	1.7942277005267047	0.76418128789382822	18.2942686670599	4.5226807411648942	2.2167946480315681	15.350854816542501	0.36299436642679966	0.33739977804857835	wk 6 2-1	2	+/Control
0.28671674709500139	22.832922321648628	2.8634572528927618	1.6478009091855974	0.26657707251674045	16.712449160685608	3.9899447649193349	2.0974217369476484	14.852005653079674	0.38048726333178395	0.34139062139911447	wk 6 2-2	3	+/Control
0.28234218126193483	20.147603393270465	2.8552368014490508	1.4600435147524975	0.30601379448223265	15.607944326440068	3.7496111701293025	1.9964768281988319	13.998017171148913	0.34878557660359411	0.2899087421771997	wk 6 2-3	4	+/Control
0.25425806110563443	20.684140080554915	2.7178867585770412	1.5052559976929099	0.27093786388792468	16.888306660921181	4.1197650165825985	2.1262177803579698	14.084181417359824	0.39221621719527905	0.26096645213939934	wk 6 2-4	5	+/Control
0.44690054648412908	29.604990594243002	4.0336260606756014	2.0806460813211656	0.37364915155941408	23.836235806785581	5.7949298201419071	3.0819360131552305	18.702155094792129	0.48746141552990596	0.32302170012757603	wk 6 2-5	6	+/Control
0.25408031350970844	16.790985654634774	2.6369666896780086	1.268889475452031	0.54448272261731834	12.267445051539656	3.1716461414827304	1.4306736537860809	10.67589487433384	0.26574458325004818	0.18600800312063573	wk 6 2-6	7	+/Control
0.25008099260137445	20.204042881654829	2.7722616196890901	1.5356259988599539	0.23330233835835645	15.179420756504323	3.8700623328438497	1.9910852025984682	13.977829965985004	0.37673399809546548	0.34685634164006585	wk 6 2-7	8	+/Control
0.27642444311878395	22.736813792380108	3.3689838786073545	1.5640654394606721	0.32711106182740846	16.464098912964129	4.0778803180351977	2.2910939465602023	14.787913774799097	0.35585341373692109	0.27276546726272316	wk 6 2-8	9	+/Control
0.24724690593299956	22.655949512529698	2.9598334831000219	1.3568454515763231	0.3089431086859194	20.30606350315913	5.6021464606960363	2.1765742201384852	11.749074046065594	0.18053876012626852	0.59185942037732098	wk 12 3-1	26	-/Control
0.21890836274723652	20.331244965269114	2.2405767225439037	1.3154737126468365	0.3057461244236433	18.977185627924658	5.2657414073042172	1.8446320428875822	10.81886589379797	0.21024593332183919	0.59152259728124024	wk 12 3-2	27	-/Control
0.23916926518480913	23.343703497291731	2.9211145859354595	1.4534214844228412	0.30089460461171208	20.907660786518218	5.7565268960092233	2.2640247998082503	12.661640274720321	0.21701915777141381	0.72633348979755696	wk 12 3-3	28	-/Control
0.29960344779963294	25.239116962984955	2.9971347329670017	1.5882882659212292	0.44788171376434571	23.17936552466773	7.1385423489243811	2.0319040215547863	12.47183228991222	0.23437800948938675	0.85204505533944164	wk 12 3-4	42	-/Control
0.33065990275447293	23.132293276135169	4.4072656455508534	1.6623579586171697	1.0926626379189011	20.777451403365053	5.7545064055809858	2.4370697256455029	13.658869443491437	0.29784840553927217	0.59558999133543111	wk 12 3-5	43	-/Control
0.20993966052143032	15.571618690484273	1.3580157241776856	1.1734837152068749	0.17497675376876731	12.448765359229361	1.9865536723420063	1.5545955581568305	8.2002143154207747	0.29791542813277783	0.13829139784248753	wk 12 1-1	15	+/Control
0.27167500200839179	19.896078174995203	2.0668995376301997	1.5351894552783847	0.29145923504643878	16.709852016126426	2.7460709909126355	1.789699312268733	9.5303289361126371	0.30732618876207624	0.15714328446253878	wk 12 1-2	16	+/Control
0.21712362585677086	16.625530040507293	1.8951993914368737	1.2978608581442772	0.50805589469606727	13.196945481508202	2.1549278746952178	1.6245401462113724	7.8560868090658298	0.24634154243015183	0.11603810829004209	wk 12 1-3	17	+/Control
0.17007482470181531	15.119465317845973	1.7500998604851157	1.1515482397398882	0.17689644997021253	12.074944696813702	2.2250538591508597	1.4646781418590393	8.1088625204725258	0.25833188440831917	0.13076084995495432	wk 12 1-4	18	+/Control
0.19522610952533762	15.389569942887073	1.2771670133641009	1.1556584654617439	0.23909460689703807	13.076658951347076	1.8456057567276631	1.4121052127320548	7.3567483806704086	0.24956532917777535	0.11301027279148322	wk 12 1-5	19	+/Control
0.22894587404658437	19.213995618930412	1.705340711264026	1.4028160092362691	0.29176036386235171	15.403954908494718	2.1798582614933202	1.7743121134998587	8.7268620851664629	0.29914154734338183	0.11568342336310831	wk 12 1-6	20	+/Control
0.21309961778233613	16.661979750554593	1.6406651006407091	1.1544025631578432	0.19509801395428589	13.518996689173662	2.0585355146724749	1.4059869694120506	8.2208572742205277	0.23784977983298128	0.11840658706112105	wk 12 1-7	21	+/Control
0.13690514832874459	15.116268475617865	1.2425440703043031	1.1000562452799745	0.29259014104397862	12.562661152998952	1.8126343462579635	1.4489367932772317	6.5557747702026505	0.20208652393834686	9.0297168679084688E-2	wk 12 1-8	22	+/Control
0.26094334568573829	21.528734379927887	3.3857984383785826	1.3322554553306387	0.33312654083350857	20.97770445469714	5.3867771476415731	2.3295119850448249	12.315401556669944	0.23196519612318198	0.63107379416954479	wk 12 4-1	31	-/SobAM2
0.26324418956633527	23.072152681718851	3.1991256868443054	1.3654940515327283	0.52057894991635945	21.507447111789755	6.2082935891675941	2.2670564443275936	13.058869781909832	0.20496849545909132	0.77386790440100683	wk 12 4-2	32	-/SobAM2
0.28070789086606018	24.121159352668688	3.7992614570864989	1.5076821725981715	0.34605723524719401	21.928247918310905	6.0506953357649893	2.8146758576555406	14.244526270062826	0.23766211657116537	0.82305938656957023	wk 12 4-3	33	-/SobAM2
0.28753636100954877	25.729727586474489	3.6378922826523952	1.6413501382610181	0.34036924650217099	22.808373548851606	6.6387029501696952	2.6084232808244301	15.014535442330962	0.27417602551306353	0.7994526805765082	wk 12 4-4	34	-/SobAM2
0.33115364607648939	24.747697614526977	3.6867868428019697	1.4547059299609213	0.44660191629671558	24.454818815738019	6.7277092951825459	2.4098978865496741	14.04545576283223	0.23799722953869379	0.67948445916082956	wk 12 4-5	37	-/SobAM2
0.29096742823999827	23.7424697777099	4.2447422000254598	1.4458964499573232	0.33083410900596899	21.115308696757683	6.2276821336809967	2.6157571794584267	14.153343859487254	0.25568510126114907	0.6645937234971695	wk 12 4-6	41	-/SobAM2
0.17666136061751594	13.882192231453489	1.1755055276279265	1.0588398151247	0.19441545530488316	13.28363200417752	2.1396245305257815	1.348529215279074	7.6945154429016744	0.27664245695407286	0.11313173324128216	wk 12 2-1	23	+/SobAM2
0.20420236311959822	16.059279846441932	1.6103807291762031	1.1281713309468344	0.19128706149512054	13.733048941800824	2.3046611820234575	1.4922285548928329	8.9467923889993255	0.27859951668443883	0.16199353704610581	wk 12 2-10	40	+/SobAM2
0.22666768427135048	16.967982249782178	1.9299222358162995	1.1992725272881009	0.24100008312662072	14.953036028967027	2.4292281585733044	1.6862782282558493	9.4982006702893074	0.29430961260217181	0.13561926794691123	wk 12 2-2	24	+/SobAM2
0.21118389369291199	15.935421238925461	1.5830648540663708	1.0781921278984365	0.25669893206288402	14.766133181057072	2.3616090789082551	1.6191485206110099	8.9284281983787626	0.26988657952869954	0.13801377395723285	wk 12 2-3	25	+/SobAM2
0.19957105075908307	14.779134822311764	1.7571214960932857	1.1324813593079464	0.19236777935667485	12.44577204007641	2.2185583565889662	1.492973490706246	8.2215811182303931	0.25594588007951674	0.11219475262854757	wk 12 2-4	29	+/SobAM2
0.19668265232528637	14.559570750591249	1.4498535801503967	1.0899947552316822	0.19993280438755534	12.523149340180069	2.1417946869116675	1.4345815137908737	8.3998075988807148	0.28132733624012024	0.17533683503115893	wk 12 2-5	30	+/SobAM2
0.20023760424380543	15.335732646018737	1.4564898820971433	1.0805754879524292	0.20654509130364454	13.647889011899515	2.1316922347704752	1.6539712168724723	8.3407606940022045	0.25230655325215789	0.12072301135371483	wk 12 2-6	35	+/SobAM2
0.22578882115816104	16.73263852676607	2.0887225191742433	1.1563577746991427	0.19851080720129965	13.89304185052579	2.144151925744612	1.7998748337701842	9.072379324710278	0.26346581507085476	0.12657914018330571	wk 12 2-7	36	+/SobAM2
0.20252857325796214	14.750786633565767	1.4336552947535006	1.0796763760757735	0.18535733322843409	12.83763493368645	2.1074164164400826	1.5953319456911716	8.5941396087504529	0.28225895028984938	0.16472639716658161	wk 12 2-8	38	+/SobAM2
0.1992254304336715	16.162920329747887	1.7241540606159018	1.166704697089231	0.19154302098864656	14.474973027050023	2.4707454952246657	1.7731914771749551	8.9064984057837044	0.25543650836887349	0.1413799635659459	wk 12 2-9	39	+/SobAM2
0.37046908023596958	27.179490347243419	3.2277727146026938	1.5192266134040657	0.86250592969983764	23.676800743902749	6.3202573314839228	2.3319266428602861	10.83587171206886	0.18673713143293535	0.91757848893549676	wk 18 2-1	50	-/Control
0.17960407081673446	22.887106894532806	2.1783815749379154	1.3004297492204369	1.4891154534469984	20.470770889549978	5.1456353566802466	0.33868934179042837	2.5813885933902285	3.9141194607321086E-2	0.36910095544609722	wk 18 2-2	51	-/Control
0.28886677483360057	23.965729765783411	3.4160023698194908	1.4328184590241455	0.52370863645083676	19.914280204626564	5.4415276761481843	1.992675546194169	9.654763011533376	0.1623896511012331	0.63818790622919563	wk 18 2-3	52	-/Control
0.23830027693806002	22.227472752643347	3.3959027432781439	1.4034708246086238	0.58580596084990966	17.686116014755864	4.994831937754828	1.5973744131468017	8.0043474881597554	0.12224921055437271	0.52085711172343674	wk 18 2-4	54	-/Control
0.30938854272686955	23.798674000648905	3.391247601267406	1.5108193335184512	0.72661470768238123	20.03240746319873	5.7603978019138289	1.834906800375653	9.9804928159710133	0.17949869133432117	0.56919206110965204	wk 18 2-5	56	-/Control
0.28834610005765587	22.037517529178423	3.3073045443848117	1.3515221384018365	0.76911087813951473	19.269716546026171	5.3234684475567642	1.8247263809881666	9.7940115889860095	0.16815968710576817	0.57953986046914485	wk 18 2-6	57	-/Control
0.28770423373903442	18.457553740293434	1.6930419353601889	0.93136573127881594	0.45226620508863424	13.046456361093844	1.7572280087369336	1.3781923151279585	4.8871534732476691	9.1619885322273845E-2	0.16440539454925587	wk 18 1-1	44	+/Control
0.21235900279931133	17.65789124872477	1.8654430698046898	0.87970247741382535	0.37640265520189109	13.399443522205004	1.9034516493583435	1.5120059901358409	5.2429764221693596	9.1552862728768142E-2	0.133780009707099	wk 18 1-2	45	+/Control
0.22621344041509528	16.409048638078175	1.9852390236562734	0.83317700570115349	0.37364398066055515	11.155890950688937	1.5349441284391649	1.1681082036827741	4.108056037300166	6.860432671242099E-2	8.9846029865545837E-2	wk 18 1-3	46	+/Control
0.21171713648068979	18.441997677665572	1.901621619127273	0.88940717703487293	0.42731015446984622	13.632735333687734	1.9650017744407966	1.2375398851116872	5.11486273468324	8.4314422630153998E-2	0.13829139784248753	wk 18 1-4	47	+/Control
0.27662405271848695	20.789481404815209	1.9398653553934355	1.0259445772396529	0.43667024183114134	16.483081678651178	2.1446779575663428	1.4642837640754678	5.5893058178462462	0.10124354124859039	0.11421364985293639	wk 18 1-5	48	+/Control
0.22606531741849023	18.185408274008477	1.594938839485065	0.95451429419843337	0.35510113735178034	15.194177819928342	2.3087021628799347	1.2012822715047149	5.5357981331957067	9.6914670209223092E-2	0.13169783056768891	wk 18 1-6	49	+/Control
0.22530495270258483	16.534753041404922	1.7665978498408974	0.87536390581853285	0.38302916208984278	15.227134263802279	2.1752450284458389	1.3593002544172854	5.6275922772610958	9.5440173152097976E-2	0.15692690114020796	wk 18 1-7	55	+/Control
0.18639100843372408	17.984890374883335	1.2160425168754758	0.88903779400431426	0.52376338714463921	15.883960046309197	2.205054965657236	0.9600620699643545	4.1097308136367054	7.3141362042205949E-2	0.13185093197499848	wk 18 1-8	58	+/Control
0.26302694250464798	16.86227713920389	1.7031747834939306	1.3643665937826355	0.39781793282690248	12.670390709313478	1.9658623536972673	1.2002381401596842	5.4512692382663346	0.18133632898898616	0.17153685810173547	wk 18 1-9	53	+/Control
0.31945192934469763	22.962508604823793	2.8757308435899702	1.3900555045442335	0.79404322880519862	22.250463758529779	6.2488530636900146	2.0397197415643724	9.4031358236608469	0.15656477842928437	0.57017005434179946	wk 18 4-1	65	-/SobAM2
0.28685727404049838	25.92452418158296	3.443499684089248	1.4954898203367053	0.80916015273908615	23.487216886782253	6.1922332806354445	1.9349402451858515	9.9680744199043954	0.1601736873103598	0.3458419466747123	wk 18 4-2	66	-/SobAM2
0.29545600389469401	23.612105042693457	3.0080287340121981	1.3609414056810893	0.71768197990326599	22.851971242314264	6.2185457072664381	1.7690393759198617	10.479853788329695	0.16199360850324498	0.73509599367590761	wk 18 4-3	70	-/SobAM2
0.2680814634268916	25.353303491719419	3.3456136422586535	1.4530748880078042	0.71705223829220965	21.670144698177918	5.8746240270184877	1.9721521442493524	9.3066520129812993	0.15554029021426882	0.44183097702875396	wk 18 4-4	71	-/SobAM2
0.1749826333226597	18.584499774306991	1.0288884480589555	0.87844657510992474	0.47005538988869344	14.614521565960363	1.813711941153024	0.99877574485007481	3.7073681642857657	6.4073599391436573E-2	9.8834103150666139E-2	wk 18 3-1	59	+/SobAM2
0.21148478668209383	18.317335102386384	1.1605007411896164	0.8291977430537687	0.38283510129736553	17.498028164616557	2.1850877661311143	1.2421607140603699	4.4923746274771732	7.0066207751945025E-2	0.1026391834603332	wk 18 3-2	60	+/SobAM2
0.21246762633015501	19.00245835239819	1.3442150704518712	0.93025254514581357	0.39861425125120564	17.775601290833187	2.468725004796426	1.0500664074129868	4.9427286077825849	8.8510036983609972E-2	7.9851569996377353E-2	wk 18 3-3	61	+/SobAM2
0.20918452367599327	18.251215539916327	2.0211632023919042	0.91261114740907434	0.49967308187160092	14.834414312487722	2.348628638440303	1.1492556525861206	5.2001332148972255	8.0285182008812114E-2	9.492287253193106E-2	wk 18 3-4	62	+/SobAM2
0.19287356781455292	16.639060093179655	1.3157759351263847	0.81197106171952083	0.50231632370017043	13.297362535209691	1.9088748393530934	1.1432861090861515	4.17908737039859	6.9640417157908918E-2	0.10772215018301083	wk 18 3-5	63	+/SobAM2
0.19794169779642853	17.396744442010334	1.1473666559325835	0.81169822198103991	0.34369671991800943	15.714513971582829	2.2094811162576589	1.102428678461588	4.5129663337054184	6.9904565026431331E-2	0.10042176474446633	wk 18 3-6	64	+/SobAM2
0.22991651533021926	18.103532006764429	2.0280110600743342	0.98324305940015388	0.32438599812865665	15.664862290133335	2.3162228772517111	1.3621792481551918	5.632290561065842	9.8684066677773227E-2	9.1980263483441169E-2	wk 18 3-7	67	+/SobAM2
0.25351686524811307	18.792999704919758	2.1291573684171303	1.0507268205626059	0.47979858002134446	16.210724851252554	2.4099564655562493	1.4635079389274575	6.1130755585766856	0.12030949784820812	0.13074860184236961	wk 18 3-8	68	+/SobAM2
0.25726495793671511	17.88959095217729	1.8897761769427586	0.98145910726393149	0.39168912495414021	16.142483777475277	2.4058054362015024	1.4995496863705631	5.4365711835105373	0.10971598556880928	0.10089893079724781	wk 18 3-9	69	+/SobAM2
