## Supplemental Codes for "Lipidomic analysis reveals differences in the extent of remyelination in the brain and spinal cord": Final_6Srm_Total_noCE.csv

Total LysoPC	Total PC	Total SM and DSM	Total ePC	Total LysoPE	Total PE	Total ePE	Total PI	Total PS	...1	Sample.number	CRE.and.Treatment
0.3758989017108256	1.166273729218581	0.07741638554901882	0.06821440428085125	0.006036619084178634	0.027706954935078562	0.022629730203896872	0.05097322762900028	0.0018806417421462567	wk 18 - rep1	1	-/Control
0.38066857181252284	1.551491289610361	0.08257850828277252	0.09902784171681554	0.009697297369195555	0.0626169380419232	0.030034287142201535	0.08058538676723788	0.0022707438991858824	wk 18 - rep2	2	-/Control
0.3879088623985523	1.6992437058134982	0.1089146074992884	0.0913906056141248	0.010356137105531559	0.0599255538694402	0.0302228140528344	0.08462208235240558	0.00637555017848344	wk 18 - rep3	3	-/Control
0.5353568654704438	2.5172545095051597	0.09436715832819358	0.12197261165303791	0.010487905052798759	0.15576223375046516	0.025074079114171283	0.15098355425548154	0.004541487798371764	wk 18 - rep4	4	-/Control
0.4831650077389225	2.2659158796040013	0.07525262152888253	0.11780684650611568	0.01186735075075227	0.11152991995922285	0.027095867707509963	0.13776218271010632	0.004314413408453176	wk 18 - rep5	5	-/Control
0.5682984719282087	2.5646400880514	0.08664715741349306	0.1241877407390997	0.01377798598612668	0.1133761834978344	0.0323486174934188	0.13496673123391262	0.002672490896734154	wk 18 - rep6	6	-/Control
0.5697053530373423	1.7938206258405964	0.07287248110673263	0.06689193915484419	0.013419741879493977	0.0730119218385423	0.021537574307816814	0.06277300335725995	0.004314413408453176	wk 18 - rep1	7	-/SobAM2
0.7878405532998545	1.863150860071516	0.0924081791171059	0.07978597413341294	0.020333441362669916	0.08813958118484162	0.022785752474765452	0.06308066215350137	0.005519654401097991	wk 18 - rep2	8	-/SobAM2
0.6427602281921146	2.3553930434889336	0.06427924685533426	0.08758851837685455	0.010323195118714759	0.09954220881415367	0.037991422956499085	0.06675400209138395	0.002521107970121762	wk 18 - rep3	9	-/SobAM2
0.672682187391251	2.069352102140647	0.057579306121555124	0.08454684858703836	0.009960833263729955	0.11288861390137007	0.033024714000515966	0.06182350465851485	0.0038078628463270956	wk 18 - rep4	10	-/SobAM2
0.3666683890679728	1.126612173548926	0.07924785723749132	0.06844583567790248	0.007255472596400243	0.04202199828727073	0.0148286166604679	0.07778728306004212	0.004430861813539633	wk 18 - rep1	11	+/Control
0.409835619197002	1.4764496591164977	0.11503496858481675	0.08725790209535278	0.00683134451613394	0.05455578738037994	0.016804898758136573	0.09432394335801897	0.0036215453981887657	wk 18 - rep2	12	+/Control
0.4441497925905072	1.605348681866997	0.08833952998638538	0.09638291146480142	0.010026717237363559	0.05068773524842973	0.027258390906331392	0.08942262046617273	0.0026841357372428	wk 18 - rep3	13	+/Control
0.45989999817812605	1.572216797757002	0.07992789735810557	0.09006814048811775	0.007391358292019541	0.06849377691130637	0.025587652422447024	0.08709926610834956	0.00514119708456701	wk 18 - rep4	14	+/Control
0.4607578525129637	2.1601517311515877	0.12450530003723463	0.1139055743843949	0.009627295647209856	0.09157207114395038	0.03687976427656046	0.10311343689891635	0.004203787423621044	wk 18 - rep5	15	+/Control
0.4511498839627821	2.079059822706242	0.08254759736819915	0.09648209634925199	0.01219677061892027	0.10053034986298803	0.0204389174837839	0.11565583730775873	0.001577875888921472	wk 18 - rep6	16	+/Control
0.5103418330665785	2.2669407900766565	0.12440870342919284	0.10583853711575186	0.012167946380455569	0.09017437163408604	0.027823971638229996	0.12641593848320257	0.003877731889378968	wk 18 - rep7	17	+/Control
0.5692935829566204	2.706003344614516	0.10741929200680135	0.1313621140476879	0.014140347841111484	0.10701177503198693	0.032972706576893114	0.15147156475986448	0.002125183392827813	wk 18 - rep8	18	+/Control
0.6518534841413935	1.74796828029982	0.0807624920515867	0.07175199849292012	0.019773427586784312	0.06760965070971776	0.022798754330671165	0.05930918966854179	0.0025152855498674393	wk 18 - rep1	19	+/SobAM2
0.8679298340002949	2.0485563380341856	0.08289534515714962	0.07522346944868862	0.025476509054442847	0.08132660869024703	0.025379622727955586	0.059484236914679155	0.0037088817020036083	wk 18 - rep2	20	+/SobAM2
0.6349022824850019	2.4884867603109893	0.11108609924806805	0.09254776259938101	0.009466703461477955	0.06651749481363771	0.02876010526344147	0.09325244203317812	0.004163030481840785	wk 18 - rep3	21	+/SobAM2
0.6089950815729056	2.163532282629943	0.1118202334691857	0.08788607303020614	0.012460306513454672	0.08617630094307867	0.026634301822857073	0.06348645349681982	0.0022066972763883316	wk 18 - rep4	22	+/SobAM2
0.8100075093120588	2.8035434130645758	0.08835884930799372	0.11549253253560333	0.013679160025676282	0.08673538074702446	0.037555860783657635	0.08716291965239947	0.0017933054383314148	wk 18 - rep5	23	+/SobAM2
0.6366179911546771	2.232159957262672	0.06530703476489899	0.09208489980527851	0.01262913419589077	0.08839961830295597	0.02616623501025134	0.08399350360491235	0.0018282399598573513	wk 18 - rep6	24	+/SobAM2
0.4891356739093924	1.9803378010498163	0.06019900613164869	0.09658128123370247	0.014996839498348286	0.10602363398315257	0.03136047644458447	0.06186859258555021	0.0031499293575886216	wk 18 - rep7	25	+/SobAM2
0.7048688820343587	2.9371247889018424	0.08771744783059619	0.12980821752462965	0.008013138293186645	0.09137704330536471	0.04218452148609215	0.08910170051492093	0.0019446883649438076	wk 18 - rep8	26	+/SobAM2
0.554675745090987	1.8990971152777953	0.0630196270864692	0.09162203701117605	0.011179686775951563	0.09359385973728906	0.02850656907328003	0.057237797255916295	0.0057001494289819965	wk 18 - rep9	27	+/SobAM2
0.4661108635623504	1.9435774032503377	0.09923949123782189	0.10028418358652225	0.011603814856217864	0.0847070912257329	0.03136697737253732	0.08990532650855153	0.0067947644367946786	wk 12 - rep1	28	-/Control
0.4618559060615559	1.417918179180129	0.08848249296628723	0.08762158000500471	0.007420182530484243	0.0565190676221429	0.024521500238178395	0.08848373069143595	0.0019097538434178704	wk 12 - rep2	29	-/Control
0.5315479922237648	2.419916943527523	0.11823038437883943	0.11896400349137183	0.01236559830135637	0.10961214621312991	0.02667980831852708	0.1362344976529075	9.490545014546125e-4	wk 12 - rep3	30	-/Control
0.5028270290934009	1.7939818012778286	0.08762471508687607	0.09882947194791449	0.007980196306369846	0.07806964378586541	0.02075746295347392	0.13350004748976166	0.0029228549676700334	wk 12 - rep4	31	-/Control
0.5651758821493996	2.7459045970882587	0.08892297349895784	0.13651972803911547	0.007255472596400241	0.11335668071397581	0.029566220329595796	0.16297429061589103	0.0016477449319733455	wk 12 - rep5	32	-/Control
0.30867743603294917	0.7677034037576499	0.04350711226202595	0.04526963434462889	0.01397975565537958	0.05631103792765146	0.011136089583244855	0.04615147166721651	0.005315869692196693	wk 12 - rep1	33	-/SobAM2
0.9775636179925437	2.7941415125593685	0.07522943834295251	0.09036569514146937	0.02926071979002277	0.16262071274072976	0.026055719235052757	0.10789806162667102	0.0198893875887666	wk 12 - rep2	34	-/SobAM2
0.492567091248743	1.6858537464126773	0.06925590410164768	0.09086161956372202	0.01562273724786749	0.07504671228778673	0.02236969308578257	0.051360453355304175	0.0019155762636721932	wk 12 - rep3	35	-/SobAM2
0.7720217193654483	2.224047460255321	0.0714698983579657	0.09105998933262306	0.015490969300600288	0.12189239911607765	0.03718530789034475	0.07510852974794002	0.0023464353624920785	wk 12 - rep4	36	-/SobAM2
0.6058038634473096	2.4138749309830776	0.08450271271496514	0.0986641638071636	0.013349740157508278	0.11706871057505741	0.031783036761520195	0.06693965826152963	0.006107718846784591	wk 12 - rep5	37	-/SobAM2
0.6235786052651452	2.1565149520550673	0.08226939913703875	0.11202106157983481	0.015890390890753992	0.1388923257128	0.032043073879634495	0.05720066602188715	0.0024104819852896293	wk 12 - rep6	38	-/SobAM2
0.41206604046757994	1.4769373181317125	0.08379176167977749	0.09668046611815302	0.011311454723218766	0.045714525364493774	0.016954420101052293	0.09240903257451626	0.0011761288913732008	wk 12 - rep1	39	+/Control
0.35695747799761074	1.1911278081804761	0.08622599620243084	0.07505816130793773	0.005118361201660329	0.05936647406549445	0.01706493587625087	0.08213959413445751	0.004215432264129689	wk 12 - rep2	40	+/Control
0.3839970466316927	1.3139600221654186	0.09574655789103047	0.07968678924896241	0.0049165915324074294	0.0411378720856821	0.011701670315143456	0.10006337124652286	0.0014206705420547574	wk 12 - rep3	41	+/Control
0.4398262067429257	2.8458168373580945	0.07617994896608381	0.16286984567480595	0.010059659224180359	0.23422843414145478	0.02928668042762293	0.08097261249354176	0.03496945604746259	wk 12 - rep4	42	+/Control
0.3838941041115123	1.5380641358778695	0.07305794659417288	0.08917547652806303	0.010751440947333163	0.05632403978355718	0.0161288022510394	0.1081553280338729	0.00121688583315346	wk 12 - rep5	43	+/Control
0.4777433683427486	1.8831614105094105	0.08261714692598923	0.09955682776721837	0.013485625853127578	0.08372545110485143	0.0201333738699996	0.1164594633013894	0.00253857523088473	wk 12 - rep6	44	+/Control
0.4329633720642246	1.8007718331591709	0.0888843348557411	0.09654821960555234	0.009297875779041852	0.07914229689808693	0.018072579708943784	0.12244554867308687	8.617181976397706e-4	wk 12 - rep7	45	+/Control
0.48330226443249646	2.336407403523695	0.08901570624267796	0.1208485162959319	0.012229712605737068	0.09620073184638493	0.024241960336205518	0.13248424301596454	0.006427951960772344	wk 12 - rep8	46	+/Control
0.5910487688881024	2.027512611716599	0.07853690620230368	0.08781994977390577	0.017241012350242804	0.10911157476075989	0.044316825854629406	0.05798307416750115	0.006736540234251451	wk 12 - rep1	47	+/SobAM2
0.6347993399648214	1.8182655671541328	0.07322022889568311	0.07499203805163739	0.012266772340905972	0.08408950307021146	0.027154376059085675	0.053397366764902594	0.0028704531853811287	wk 12 - rep2	48	+/SobAM2
0.49201806447444674	1.4806774148162012	0.07192197048360133	0.07142138221141835	0.013613276052042678	0.09130553309788324	0.025119585609841278	0.044395694743838705	0.004017469975482714	wk 12 - rep3	49	+/SobAM2
0.5929703625981387	1.979722028225518	0.09170881967488327	0.0940024742379887	0.020564035270387516	0.125025846389355	0.0331287288477617	0.052660046546323995	0.005385738735248568	wk 12 - rep4	50	+/SobAM2
0.49472888417253374	1.41657091783301	0.07287248110673263	0.07280997059372575	0.01232853856618747	0.08211972190049563	0.027563934520115695	0.043902379777451574	0.002375547463763692	wk 12 - rep5	51	+/SobAM2
0.16840109520030036	0.49799077401203035	0.025215578563231023	0.04236021106741338	0.0030059562970330173	0.028344045874458598	0.00983590399267336	0.037499894138427345	0.0013857360205288209	wk 12 - rep6	52	+/SobAM2
0.6075538862903783	1.9816726642863791	0.05937213916681091	0.07780227644440237	0.011735582803485065	0.09084396721323036	0.030950917983554444	0.0574499757360828	0.0029869015904675834	wk 12 - rep7	53	+/SobAM2
0.44895377686559784	1.8258160164829293	0.0672157837398049	0.0784304473792557	0.016578054865554696	0.0892317370809217	0.033031214928468826	0.05881057024015052	0.00369141444124064	wk 12 - rep8	54	+/SobAM2
0.6292404438750737	2.21429427995102	0.06709214008151142	0.09135754398597462	0.013617393800394778	0.0898168205966789	0.02476203457243412	0.06669830524034025	0.0018748193218919337	wk 12 - rep9	55	+/SobAM2
0.4790473069317019	1.6510109230459094	0.051420306392810054	0.07800064621330341	0.009038457632859551	0.0636440846584747	0.018989210550296686	0.055545673876588424	0.0021135385523191677	wk 12 - rep10	56	+/SobAM2
0.34086413067605686	1.131459834776446	0.09880673843379463	0.0650404879784343	0.006436040674332337	0.049166518107461095	0.012332260326570631	0.08172584609813284	0.003301312284201014	wk 6 - rep2	58	-/Control
0.287677161916124	1.1752499612613543	0.07175968818209111	0.06999973220096076	0.007523126239286744	0.054438770677228514	0.02132304368537252	0.06528731834723299	0.003464340051322051	wk 6 - rep3	59	-/Control
0.4974740180440142	2.2290191025884036	0.08668965992103146	0.10702875572915822	0.00877492173832515	0.11117886984976859	0.0304828511709487	0.1270073859966667	0.004972346897191651	wk 6 - rep4	60	-/Control
0.3746292772952659	0.9260396736723626	0.0725324610464255	0.06173432516341668	0.0063660389523466365	0.041800966736873564	0.018729173432182385	0.05841804005184246	8.267836761138341e-4	wk 6 - rep1	63	+/Control
0.3065499572825519	0.8194655153302693	0.06505974744831199	0.05495669139263054	0.005806025176461032	0.05090226587087404	0.019294754164080986	0.05134188773828959	0.005816597834068452	wk 6 - rep2	64	+/Control
0.46518438088072583	1.3761365466053441	0.09739256409206269	0.07813289272590414	0.007584892464568244	0.05049270740984402	0.0206534481062282	0.07780584867705669	0.003446872790559083	wk 6 - rep3	65	+/Control
0.3623791173937847	1.2432246687381163	0.08817338382055347	0.07700879736879813	0.005184245175293929	0.04336118944555936	0.019554791282195286	0.07248812551788371	0.002754004780294672	wk 6 - rep4	66	+/Control
0.44758120992985767	1.9161899770314361	0.08750107142858254	0.10649976967875541	0.009231991805408252	0.06859779175855209	0.030170806629211542	0.11349426904106252	0.001717613975025219	wk 6 - rep5	67	+/Control
0.41203172629418655	1.7827201841891747	0.09413919033321493	0.10240012778813351	0.010549671278080259	0.07024902745857788	0.022779251546812592	0.10761692514045039	0.0065735124671304134	wk 6 - rep6	68	+/Control
0.3711292316091284	1.4021560479595323	0.0836719818858057	0.08461297184333867	0.0073542985568506416	0.04944605800943396	0.01810508434870807	0.08572010598726726	0.003184863879114558	wk 6 - rep7	69	+/Control
0.42603190903873656	2.025888459233721	0.08842067113714047	0.09830048589751167	0.0061025030578122355	0.07061307942393792	0.021115013990881077	0.10392767181655534	0.006556045206367445	wk 6 - rep8	70	+/Control
