## Supplemental Codes for "Lipidomic analysis reveals differences in the extent of remyelination in the brain and spinal cord": Final_24B_Total_noCE.csv

Total LysoPC	Total PC	Total SM and DSM	Total ePC	Total LysoPE	Total PE	Total ePE	Total PI	Total PS	Total ePS	Total PA	...1	Sample.number	CRE.and.Treatment
0.16578892875071977	17.560039090217217	1.0404990303282733	0.48972536697448626	0.16449581116969175	17.149655969332507	2.0035599913588622	2.1104332529761236	6.2911483744767764	3.0323164684513012E-2	0.29945363961595278	wk 24 1-1	71	-/Control
0.19593393007691401	17.489807926619193	1.0165210845123578	0.45058866465171526	0.177269066557906	18.740550056099877	1.9910392041216587	1.8611500610905027	6.1717072453795971	2.1601179143537496E-2	0.17281969083846258	wk 24 1-2	72	-/Control
0.17417874414543183	17.537276159235812	1.1045724656833149	0.61430158184435057	0.212673466889262	18.246726566944925	2.1477245696414298	1.9826487632958469	6.5354105489861256	5.1074270470919378E-2	0.28516379514016882	wk 24 1-3	73	-/Control
0.2005039540788672	17.822622054992308	0.98846754162629358	0.66665767562271383	0.1994936774364677	18.719906654882323	2.2080697288605546	1.9118920623985034	6.5424101567536859	6.065903283139909E-2	0.15153154987842207	wk 24 1-5	75	-/Control
0.14855397527588199	16.55929793934061	1.0007373360733554	0.47604929733005763	0.13231275704917092	17.718789208321656	1.4985339031269862	1.7813689123702037	5.5084216087919575	3.0849869778288679E-2	0.12223591404066378	wk 24 2-2	77	+/Control
0.14995293772961724	16.916477967459947	1.0140414624010947	0.40446769338221916	0.14020933138900576	17.773276985994215	1.5935074598044243	1.9363938546195492	6.1292618017255851	2.7190702587687361E-2	9.7602049557701298E-2	wk 24 2-3	78	+/Control
0.1791628778308384	18.623160539607241	1.0723952360861555	0.47009502526031915	0.16965123210652094	17.724324998509204	1.5601576994062656	1.9086249960277579	6.0373257859098288	2.6666684764798308E-2	9.2778473363343855E-2	wk 24 2-4	79	+/Control
0.24530344704681945	17.576346738302288	0.90907079302428473	0.55291440377651058	0.19654012884573413	18.609036283613573	1.6280273872340973	2.1273810090794223	6.1817218082170315	3.5982557171714752E-2	8.8783949327391587E-2	wk 24 2-5	80	+/Control
0.21313061005065906	16.996321799442626	0.75933658653376046	0.45270270145170255	0.15595496758768981	18.036174512407769	1.5097555049163802	1.9309057766229347	5.6246729473467285	1.9885804560917788E-2	5.3708665702556876E-2	wk 24 2-6	81	+/Control
0.13995893472875889	18.680150521131111	1.0530955106534903	0.48050943812762481	0.11521459889175867	17.351951845369531	1.4837717959601899	1.9697589206257315	5.4154913027481557	2.0669591902845851E-2	9.6772997399296082E-2	wk 24 2-7	82	+/Control
0.13940792829061316	17.684626749496818	0.88339398816188364	0.47253967834180816	0.15230600904798275	17.716628899955783	1.4499869734605708	1.6474271664097111	5.3031141130549173	2.4024201726297972E-2	0.12320990538760128	wk 24 2-8	83	+/Control
