## Supplemental Codes for "Lipidomic analysis reveals differences in the extent of remyelination in the brain and spinal cord": Final_24S_Total_noCE_w_LPE.csv

Total LysoPC	Total PC	Total SM and DSM	Total ePC	Total LysoPE	Total PE	Total ePE	Total PI	Total PS	Total ePS	Total PA	...1	Sample.number	CRE.and.Treatment
0.33050632351787518	22.410835487703032	2.8251603689758977	1.4650008643411849	0.6811491302769207	18.679921703908647	5.9388510960679861	1.5815454623008591	8.0457421032628496	0.1550279184517202	0.37504445632545247	wk 24 1-1	72	-/Control
0.34587955541578536	19.190671439251549	2.4562215882690843	1.1607182285424695	0.72491145335321427	18.991706332952301	5.4877911083766993	1.6153758303904251	7.9941093576799451	0.14328795202532482	0.44529420303283718	wk 24 1-2	73	-/Control
0.33663517740199278	20.976320908477909	2.6044518345172119	1.4241024197707493	0.67102661649877138	18.84079305009756	5.0750601283416126	1.8350903235506997	8.6288266432477378	0.15789579091773331	0.37172691729127588	wk 24 1-3	76	-/Control
0.34564711015603505	19.765477023901067	3.0617753948302493	0.90986644509119574	0.44866017578214634	18.123893744490474	2.578953808186065	1.756409455088799	6.9097425381613746	9.2691634871203521E-2	0.11353138818059755	wk 24 2-1	74	+/Control
0.23518450555732917	16.493691673446722	1.0754788894738923	0.64807244185080648	0.35231980207732372	13.848303770101825	1.7408259016618728	1.281570471614871	4.3111097268899972	5.1840741362949964E-2	0.10283892840909269	wk 24 2-2	75	+/Control
0.28653639898149602	20.813558924851797	2.8221006640780204	0.95625268541902497	0.38699248748487464	16.406007594071948	2.3500028454757911	1.9112043508159029	7.1039864789588094	0.1026127085822524	0.12045561349322906	wk 24 2-3	78	+/Control
0.26222489686141054	16.733514913472554	2.1197886752792665	0.79659549947028274	0.38952807651567878	15.427129556396491	2.2391998135155879	1.4661071142819115	5.3631695432756654	7.8680035442404928E-2	0.12520512091909008	wk 24 2-4	80	+/Control
0.23611611666203874	17.582161031673742	2.1675091683816223	0.78453603855931831	0.38093721508823347	15.793299726093666	2.1721236248440969	1.5299216880742375	5.8783592288989226	8.8815613998209045E-2	8.9572167594118957E-2	wk 24 2-5	81	+/Control
0.25333546959313036	16.993611387462565	2.0732805540051724	0.77803611603648459	0.31855160508546082	15.650829230256456	2.1875149191654746	1.607406952317612	6.3551397276658061	9.4259089677620742E-2	0.11139375068402886	wk 24 2-6	83	+/Control
0.22507638376359063	17.047858881586311	2.5769893545964764	0.80624741690249135	0.32823577475710397	14.423059126071424	2.2375571330405344	1.4772835578854382	6.1348044110397906	0.10846684467291488	0.10224537502669821	wk 24 2-7	84	+/Control
