## Supplemental Codes for "Lipidomic analysis reveals differences in the extent of remyelination in the brain and spinal cord": new_6-18_grouping_SC.csv

Sample.number	...1	Sample_group	Cre_group
1	wk 6 1-1	1	CRE-
13	wk 6 1-5	1	CRE-
14	wk 6 1-6	1	CRE-
2	wk 6 2-1	1	demyelinated
3	wk 6 2-2	1	demyelinated
4	wk 6 2-3	1	demyelinated
5	wk 6 2-4	1	demyelinated
6	wk 6 2-5	1	demyelinated
7	wk 6 2-6	1	demyelinated
8	wk 6 2-7	1	demyelinated
9	wk 6 2-8	1	demyelinated
26	wk 12 3-1	2	CRE-
27	wk 12 3-2	2	CRE-
28	wk 12 3-3	2	CRE-
42	wk 12 3-4	2	CRE-
43	wk 12 3-5	2	CRE-
15	wk 12 1-1	1	demyelinated
16	wk 12 1-2	1	demyelinated
17	wk 12 1-3	2	demyelinated
18	wk 12 1-4	2	demyelinated
19	wk 12 1-5	2	demyelinated
20	wk 12 1-6	2	demyelinated
21	wk 12 1-7	2	demyelinated
22	wk 12 1-8	2	demyelinated
50	wk 18 2-1	3	CRE-
51	wk 18 2-2	3	CRE-
52	wk 18 2-3	3	CRE-
54	wk 18 2-4	3	CRE-
56	wk 18 2-5	3	CRE-
57	wk 18 2-6	3	CRE-
44	wk 18 1-1	2	remyelinated
45	wk 18 1-2	2	remyelinated
46	wk 18 1-3	3	remyelinated
47	wk 18 1-4	3	remyelinated
48	wk 18 1-5	3	remyelinated
49	wk 18 1-6	3	remyelinated
55	wk 18 1-7	3	remyelinated
58	wk 18 1-8	3	remyelinated
53	wk 18 1-9	3	remyelinated
